# Engineering a niche supporting haematopoietic stem cell development using integrated single cell transcriptomics

**DOI:** 10.1101/2021.01.25.427999

**Authors:** Brandon Hadland, Barbara Varnum-Finney, Stacey Dozono, Tessa Dignum, Cynthia Nourigat-McKay, Dana L Jackson, Tomer Itkin, Jason M. Butler, Shahin Rafii, Cole Trapnell, Irwin D. Bernstein

## Abstract

Haematopoietic stem cells (HSCs) develop from haemogenic endothelium (HE) within embryonic arterial vessels such as the aorta of the aorta-gonad-mesonephros region (AGM). To identify the signals responsible for HSC formation, we used single cell RNA-sequencing to simultaneously analyze the transcriptional profiles of AGM-derived cells transitioning from HE to HSC, and AGM-derived endothelial cells which provide signals sufficient to support HSC maturation and self-renewal. Pseudotemporal ordering revealed dynamics of gene expression during the HE to HSC transition, identifying surface receptors specifically expressed on developing HSCs. Transcriptional profiles of niche endothelial cells enabled identification of corresponding ligands, including those signaling to Notch receptors, VLA-4 integrin, and CXCR4, which, when integrated in an engineered platform, were sufficient to support the generation of engrafting HSCs. These studies provide a transcriptional map of the signaling interactions necessary for the development of HSCs and advance the goal of engineering HSC for therapeutic applications.
