## Supplementary Table 2 for "Engineering a niche supporting haematopoietic stem cell development using integrated single cell transcriptomics"

### Sheet: Cluster 1 Genes Supportive
Cluster 1 (HSC-supportive AGM-EC) specific genes
Gene	gene_short_name	specificity	morans_I	morans_test_statistic	mean	percentage
ENSMUSG00000056025	Clca3a1	1	0.327641	91.389	0.658193	0.44494
ENSMUSG00000026580	Selp	0.972104	0.333973	93.1529	0.741205	0.462302
ENSMUSG00000068196	Col8a1	0.970029	0.645774	180.061	2.1202	0.800595
ENSMUSG00000031765	Mt1	0.967445	0.306347	85.4668	0.898575	0.339038
ENSMUSG00000026042	Col5a2	0.962891	0.400518	111.699	1.07451	0.58631
ENSMUSG00000086503	Xist	0.954646	0.251938	70.2797	2.45669	0.521825
ENSMUSG00000025902	Sox17	0.941471	0.255817	71.3691	0.639135	0.389385
ENSMUSG00000027004	Frzb	0.939964	0.254384	70.9865	0.413534	0.246528
ENSMUSG00000041378	Cldn5	0.93723	0.465984	129.946	1.71885	0.675595
ENSMUSG00000054072	Iigp1	0.934114	0.262888	73.3619	0.386267	0.224454
ENSMUSG00000053626	Tll1	0.926922	0.389681	108.679	0.825484	0.561508
ENSMUSG00000068748	Ptprz1	0.92504	0.400426	111.701	0.615293	0.297867
ENSMUSG00000039405	Prss23	0.924987	0.574823	160.342	0.783666	0.266121
ENSMUSG00000027962	Vcam1	0.919425	0.338794	94.5249	0.464221	0.243304
ENSMUSG00000050335	Lgals3	0.918277	0.442015	123.326	0.638218	0.210069
ENSMUSG00000041633	Kctd12b	0.910121	0.362813	101.197	0.729076	0.40997
ENSMUSG00000037625	Cldn11	0.906087	0.313938	87.5881	0.803073	0.275794
ENSMUSG00000037405	Icam1	0.903824	0.276128	77.0235	0.730511	0.553075
ENSMUSG00000040152	Thbs1	0.902582	0.670699	187.049	1.57086	0.365079
ENSMUSG00000061353	Cxcl12	0.902181	0.593952	165.651	1.30138	0.334821
ENSMUSG00000058254	Tspan7	0.899863	0.543224	151.479	1.13951	0.646329
ENSMUSG00000062991	Nrg1	0.896534	0.280341	78.2106	0.516316	0.321925
ENSMUSG00000005087	Cd44	0.890353	0.399136	111.354	0.465311	0.235119
ENSMUSG00000068079	Tcf15	0.887791	0.295901	82.5496	0.549502	0.318948
ENSMUSG00000038623	Tm6sf1	0.883202	0.326773	91.1416	0.831981	0.548611
ENSMUSG00000062184	Hs6st2	0.883011	0.326383	91.0426	0.722836	0.378968
ENSMUSG00000028364	Tnc	0.88059	0.548109	152.871	1.0493	0.34499
ENSMUSG00000037820	Tgm2	0.880507	0.357646	99.7451	0.964419	0.677083
ENSMUSG00000022122	Ednrb	0.880062	0.522501	145.701	1.70236	0.683532
ENSMUSG00000048332	Lhfp	0.877956	0.499795	139.408	0.483063	0.266865
ENSMUSG00000052485	Tmem171	0.877102	0.53701	149.767	0.830469	0.352431
ENSMUSG00000054855	Rnd1	0.874206	0.407609	113.704	0.472759	0.266121
ENSMUSG00000029675	Eln	0.873816	0.303661	84.7283	0.379842	0.232639
ENSMUSG00000004891	Nes	0.870609	0.386452	107.789	0.682801	0.375744
ENSMUSG00000026676	Ccdc3	0.868303	0.559837	156.108	1.43606	0.626984
ENSMUSG00000042842	Serpinb6b	0.86505	0.478821	133.523	2.22296	0.786954
ENSMUSG00000021367	Edn1	0.864981	0.414967	115.732	1.27657	0.470734
ENSMUSG00000062070	Pgk1	0.864925	0.297647	83.0205	0.860916	0.589038
ENSMUSG00000043091	Tuba1c	0.860598	0.426107	118.867	0.446763	0.243056
ENSMUSG00000028633	Ctps	0.858423	0.40985	114.304	0.734564	0.437004
ENSMUSG00000024664	Fads3	0.857964	0.330932	92.3096	0.578568	0.364335
ENSMUSG00000064080	Fbln2	0.853494	0.379428	105.817	1.32374	0.696181
ENSMUSG00000081906	Rpl9-ps1	0.853143	0.326524	91.0756	0.612877	0.43378
ENSMUSG00000021765	Fst	0.852454	0.657784	183.438	2.13963	0.406746
ENSMUSG00000039470	Zdhhc2	0.850924	0.284176	79.2822	0.412057	0.283482
ENSMUSG00000038602	Slc35f1	0.847905	0.257382	71.8008	0.610455	0.436756
ENSMUSG00000018648	Dusp14	0.837081	0.259033	72.2735	0.410249	0.262897
ENSMUSG00000015619	Gata3	0.832416	0.269851	75.2754	0.739194	0.504712
ENSMUSG00000042115	Klhdc8a	0.831578	0.279148	77.8844	0.442948	0.257937
ENSMUSG00000045136	Tubb2b	0.831352	0.443016	123.573	0.62596	0.279514
ENSMUSG00000022150	Dab2	0.827992	0.566965	158.095	1.81384	0.847222
ENSMUSG00000050493	Fam167b	0.822589	0.282679	78.8509	0.777644	0.498016
ENSMUSG00000027737	Slc7a11	0.82213	0.31186	87.0136	0.803184	0.25496
ENSMUSG00000028194	Ddah1	0.820215	0.577685	161.081	1.82701	0.772817
ENSMUSG00000046223	Plaur	0.818241	0.316605	88.3352	0.406787	0.228423
ENSMUSG00000062515	Fabp4	0.812706	0.572164	159.549	2.55403	0.667659
ENSMUSG00000032387	Rbpms2	0.811383	0.271351	75.6942	0.660374	0.425595
ENSMUSG00000032679	Cd59a	0.809112	0.636843	177.579	1.91635	0.930556
ENSMUSG00000060803	Gstp1	0.804855	0.311967	87.0157	0.986949	0.498512
ENSMUSG00000024063	Lbh	0.804804	0.401935	112.131	0.507845	0.227183
ENSMUSG00000031647	Mfap3l	0.79361	0.311223	86.8122	0.73075	0.392361
ENSMUSG00000020427	Igfbp3	0.79356	0.289458	80.7623	0.696984	0.257937
ENSMUSG00000023905	Tnfrsf12a	0.793476	0.530124	147.835	1.11639	0.433532
ENSMUSG00000001507	Itga3	0.792438	0.261289	72.8933	0.518386	0.345734
ENSMUSG00000027331	Knstrn	0.791406	0.43609	121.644	0.537404	0.253224
ENSMUSG00000026193	Fn1	0.791203	0.658647	183.656	3.1258	0.890129
ENSMUSG00000028729	Ebna1bp2	0.791159	0.334742	93.3645	0.732659	0.445685
ENSMUSG00000036256	Igfbp7	0.789599	0.397235	110.781	1.78437	0.717262
ENSMUSG00000031821	Gins2	0.789304	0.294448	82.1495	0.382214	0.2438
ENSMUSG00000006442	Srm	0.788461	0.345886	96.4708	0.781171	0.443452
ENSMUSG00000032218	Ccnb2	0.78838	0.445299	124.227	0.52001	0.205109
ENSMUSG00000001131	Timp1	0.78788	0.300735	83.8875	0.849634	0.429067
ENSMUSG00000024590	Lmnb1	0.787216	0.33604	93.7492	0.353197	0.233135
ENSMUSG00000023064	Sncg	0.787016	0.61589	171.743	2.81091	0.948165
ENSMUSG00000075266	Cenpw	0.784629	0.39557	110.322	0.868854	0.452629
ENSMUSG00000001403	Ube2c	0.781696	0.517347	144.297	1.11094	0.319196
ENSMUSG00000029177	Cenpa	0.779899	0.478577	133.488	0.840258	0.293403
ENSMUSG00000017716	Birc5	0.77932	0.653918	182.383	0.920646	0.260417
ENSMUSG00000079363	Gbp4	0.777879	0.270295	75.4013	0.628476	0.391617
ENSMUSG00000022186	Oxct1	0.777084	0.258036	71.979	0.779125	0.506448
ENSMUSG00000041889	Shisa4	0.775994	0.352747	98.3819	0.836719	0.473214
ENSMUSG00000046727	Cystm1	0.77526	0.385814	107.62	0.561315	0.268601
ENSMUSG00000028961	Pgd	0.774607	0.269722	75.2355	1.09123	0.632937
ENSMUSG00000014599	Csf1	0.774051	0.285801	79.7265	0.669938	0.366815
ENSMUSG00000057751	Megf6	0.774021	0.324739	90.574	0.818726	0.527034
ENSMUSG00000058672	Tubb2a	0.773381	0.304923	85.0569	0.659092	0.364087
ENSMUSG00000054263	Lifr	0.773315	0.302821	84.4651	0.836827	0.507688
ENSMUSG00000059743	Fdps	0.772892	0.295619	82.4563	0.984265	0.521825
ENSMUSG00000023505	Cdca3	0.772598	0.572127	159.584	0.625296	0.226438
ENSMUSG00000018848	Rars	0.772275	0.266724	74.4079	0.55507	0.354167
ENSMUSG00000063524	Eno1	0.771088	0.343911	95.9167	1.39678	0.749008
ENSMUSG00000029860	Zyx	0.770953	0.583881	162.821	2.38925	0.939236
ENSMUSG00000026547	Tagln2	0.770859	0.554462	154.613	2.29414	0.818452
ENSMUSG00000018102	Hist1h2bc	0.770089	0.329253	91.8319	1.62377	0.811508
ENSMUSG00000002997	Prkar2b	0.769978	0.280213	78.1679	0.603969	0.351935
ENSMUSG00000061104	Gm10094	0.769478	0.365454	101.928	0.734445	0.403026
ENSMUSG00000005667	Mthfd2	0.769316	0.338953	94.5459	0.768601	0.350694
ENSMUSG00000028832	Stmn1	0.768855	0.373106	104.056	1.68245	0.733383
ENSMUSG00000090698	Apold1	0.768405	0.28073	78.3043	1.2982	0.714038
ENSMUSG00000039680	Mrps6	0.768016	0.278039	77.5536	1.00844	0.622272
ENSMUSG00000028560	Usp1	0.766604	0.27257	76.0389	0.513204	0.330109
ENSMUSG00000032193	Ldlr	0.764878	0.29795	83.1103	0.601526	0.384425
ENSMUSG00000021187	Tc2n	0.764259	0.309084	86.208	1.0661	0.603423
ENSMUSG00000028497	Hacd4	0.762722	0.278706	77.7406	1.22997	0.781746
ENSMUSG00000050410	Tcf19	0.759739	0.306171	85.4228	0.331535	0.214534
ENSMUSG00000006589	Aprt	0.759207	0.351032	97.905	1.59324	0.848462
ENSMUSG00000056737	Capg	0.757518	0.336489	93.8472	1.23409	0.671379
ENSMUSG00000019997	Ctgf	0.757326	0.354587	98.9037	0.896554	0.357639
ENSMUSG00000047250	Ptgs1	0.755003	0.26423	73.7062	0.632174	0.462054
ENSMUSG00000054717	Hmgb2	0.754312	0.473951	132.181	1.06404	0.415923
ENSMUSG00000095115	Itpripl2	0.754124	0.266828	74.4289	0.924983	0.553075
ENSMUSG00000028195	Cyr61	0.753465	0.39711	110.746	2.11922	0.71627
ENSMUSG00000031490	Eif4ebp1	0.752097	0.413967	115.45	1.86909	0.839782
ENSMUSG00000027800	Tm4sf1	0.751017	0.498721	139.073	1.94104	0.687996
ENSMUSG00000028191	Bcl10	0.750592	0.28598	79.7674	1.17023	0.647073
ENSMUSG00000019817	Plagl1	0.750336	0.337099	94.0227	1.21485	0.485863
ENSMUSG00000031604	Msmo1	0.750033	0.309942	86.4471	1.13147	0.58631

### Sheet: Cluster 2 Genes Non-Supportive
Cluster 2 (HSC non-supportive AGM-EC) specific genes
Gene	gene_short_name	specificity	morans_I	morans_test_statistic	mean	percentage
ENSMUSG00000031965	Tbx20	0.935271	0.614582	171.407	1.12309	0.673861
ENSMUSG00000062257	Opcml	0.930903	0.49891	139.17	0.835668	0.551559
ENSMUSG00000035352	Ccl12	0.921607	0.27081	75.6621	1.00328	0.22482
ENSMUSG00000020607	Fam84a	0.90494	0.32796	91.5144	0.593632	0.405276
ENSMUSG00000085025	Gm13715	0.871776	0.340371	94.9561	0.725879	0.507194
ENSMUSG00000020902	Ntn1	0.852834	0.290598	81.079	0.578619	0.46223
ENSMUSG00000034656	Cacna1a	0.850308	0.264162	73.7061	0.540245	0.47542
ENSMUSG00000044338	Aplnr	0.84233	0.442847	123.511	1.69577	0.695444
ENSMUSG00000026241	Nppc	0.839967	0.481948	134.407	1.63512	0.755995
ENSMUSG00000024924	Vldlr	0.824537	0.312156	87.0772	0.823113	0.60012
ENSMUSG00000024679	Ms4a6d	0.81166	0.254931	71.1294	0.617516	0.435851
ENSMUSG00000027200	Sema6d	0.801126	0.352119	98.2111	1.01465	0.705036
ENSMUSG00000074622	Mafb	0.800492	0.330764	92.2563	1.09921	0.71223
ENSMUSG00000038400	Pmepa1	0.797071	0.406361	113.33	1.21773	0.776978
ENSMUSG00000033981	Gria2	0.796926	0.295675	82.4845	0.786384	0.456835
ENSMUSG00000071713	Csf2rb	0.78899	0.303115	84.5488	0.87041	0.643285
ENSMUSG00000032340	Neo1	0.781477	0.285817	79.7263	0.875918	0.651079
ENSMUSG00000014813	Stc1	0.765511	0.35228	98.2525	1.6074	0.769185
ENSMUSG00000026473	Glul	0.763421	0.254185	70.9064	1.10519	0.705635
