## Supplementary Table 1 for "Engineering a niche supporting haematopoietic stem cell development using integrated single cell transcriptomics"

### Sheet: Fig 1B
Figure 1B
AGM-EC	%Donor	%Donor lineage in mouse
	CD45.2	CD19	CD3	Myeloid
EC1	81.791	46.3561	18.6369	14.2666
	86.55	41.7739	20.6829	22.0392
	81.82	49.1533	15.7446	14.6784
	88.87	49.1039	21.2799	15.9833
	92.92	45.7066	19.7381	24.6442
	86.168	54.7045	14.7227	12.9344
	88.246	66.2269	6.17281	10.9731
	83.779	60.7264	17.7461	2.24909
	84.251	56.3464	10.7201	13.8322
	88.834	59.0527	16.039	9.96873
	87.84	65.3393	11.2409	9.26976
	72.81	46.6395	10.1228	14.8467
	91.42	62.6793	11.5902	15.8181
	93.37	58.4073	15.7431	16.0158
	94.234	48.6699	28.5793	12.6663
	93.831	58.2117	18.4603	13.2976
	93.947	51.3216	26.2065	12.8352
	95.554	61.7799	20.1829	10.0055
EC2	7.645	5.77499	1.74749	0.114293
	39.61	26.4895	6.86917	4.9919
	0	0	0	0
	74.18	46.7803	17.3322	8.36454
	79.5	45.1479	12.4085	18.6571
	88.49	54.4879	20.85	11.2674
	86.5	47.1078	20.0308	17.3441
	86.559	41.3118	25.2674	17.7071
	89.03	52.4129	25.9149	7.82485
	91.73	54.3385	22.0051	12.889
	94.506	66.8876	13.6098	12.1731
	90.72	58.2254	17.7321	13.0728
	82.271	63.5608	14.6327	3.05426
	93.936	67.223	14.6315	10.1094
	92.478	51.6755	20.5579	17.4173
	1.27	1.16967	0.071628	0.0112522
	0.0555	0.0548068	-0.0007215	-0.000360195
	0	0	0.0112125	-0.0022555
	1.813	1.78037	-0.00627298	0.0146853
	0.1425	0.14079	-0.00130102	4.275e-05
	91.78	59.3479	14.4875	16.1019
	91.12	61.1912	10.0997	17.8787
	83.8	54.1926	14.4589	12.5809
	86.15	55.9812	5.69107	22.1716
	79	54.2	13.2	9.1
EC3	96.5032	74.379	8.24137	10.4152
	79.2714	63.7182	11.8114	2.39413
	92.349	66.761	17.1769	5.13555
	82.9559	55.9015	15.098	8.33185
	87.8376	52.8644	19.9391	11.551
	58.4283	31.4281	16.7689	8.43529
	55.5444	35.2484	12.8863	6.19613
	83.4609	61.5025	15.3568	4.87996
	87.047	56.2174	16.713	11.4766
	79.7099	49.3205	21.6811	7.61937
	48.9	33.5428	8.7042	4.40408
	61.82	31.8329	26.8299	1.88471
	31.28	20.3633	9.75936	0.81105
	77.41	38.7004	21.0555	13.8064
	42.96	29.2971	12.931	0.388831
EC4	2.497	2.24231	0.184853	0.009154
	7.43	5.17871	1.93425	0.275876
	26.848	26.1638	0.291838	0.178539
	38.025	33.0616	4.58201	0.244501
	25.689	20.1617	5.00113	0.239267
	11.196	9.04637	1.87421	-0.00283259
	0	0	0	0
	0.733	0.677292	0.042492	0.0111269
	19.187	14.0404	4.78773	0.0498095
	0	0	0	0

### Sheet: Fig 2B
Figure 2B	20 week Primary engraftment				16 week secondary engraftment
SORT	%Donor	%Donor lineage in mouse			%Donor	%Donor lineage in mouse
	CD45.2	CD19	CD3	Myeloid	CD45.2	CD19	CD3	Myeloid
CD61-	87.5073	72.2651	7.97192	5.81661	17.444	6.01818	11.0072	0.556812
	29.4208	21.0227	4.00123	3.65792	0.7615	0.241396	0.26881	0.253359
	67.5774	48.166	12.637	5.25247	26.718	2.00919	21.1339	4.04957
	51.7826	45.0452	4.68115	1.38783	3.225	2.8122	0.04257	0.372907
	75.086	55.6914	13.2151	3.80078	died
CD61+EPCR-	11.74	9.10853	2.1719	0.284648	0.058	0.020648	0.0012876	0.0335008
	15.3534	11.9086	3.20886	0.285757	-0.0315	-0.00161595	-0.0113085	-0.018563
	1.0277	0.814966	0.172654	0.042444	0	-0.000851637	-0.000426454	-0.0415268
	8.6238	3.73035	4.68272	0.234895	1.69035	0.00733612	0.0170725	1.66819
	13.5759	9.2302	3.92344	0.333153	0.2835	0.00194764	0.0700245	0.207647
CD61+EPCR+	96.5032	74.379	8.24137	10.4152	69.445	49.3679	15.3473	3.86018
	79.2714	63.7182	11.8114	2.39413	67.564	30.0482	25.5392	10.6319
	92.349	66.761	17.1769	5.13555	14.644	4.12457	0.0405639	9.6564
	82.9559	55.9015	15.098	8.33185	24.629	1.90055	7.53647	14.0067
	87.8376	52.8644	19.9391	11.551	49.347	31.969	14.2119	2.71708

### Sheet: Fig 2D
Figure 2D
Clone	%Donor	%Donor lineage in mouse
	CD45.2	CD19	CD3	Myeloid
1C3	86.1386	59.8217	10.9396	12.9123
1E4	76.0508	45.8468	27.4543	1.45751
1E11	94.137	62.5789	14.3088	12.7659
1F3	91.909	54.5573	21.0472	12.6687
1F6	74.856	48.2502	20.0614	4.60215
1H8	67.1533	46.8508	17.0569	2.23755
2A4	93.5203	63.6686	15.5244	10.3053
2B5	8.368	5.63166	2.56898	0.0187945

### Sheet: Fig 6
Figure 6B
Condition	%Donor	%Donor lineage in mouse
	CD45.2	CD19	CD3	Myeloid
- N1/N2 Ab, +CXCL12, +VCAM1-Fc	0.01725	0.0158183	0	-0.00123165
	-0.00955	-0.004775	-0.00159485	0
	0.03185	0.0278688	0	0.00199063
	0.1081	0.102954	0	0
	0.03835	0.03835	0	0
+ N1/N2 Ab, -CXCL12, +rFN	0.6001	0.461903	0	0.0907891
	0.34656	0.0994627	0.0395078	0.203431
	1.2835	0.672554	0.0272102	0.583505
	0.4052	0.317272	0	0.0808779
	0.14542	0.0311199	0.00415901	0.110127
	0.3143	0.215296	0.0116291	0.0697746
	0.19302	0.139746	0.00665919	0.0399551
	0.3255	0.15266	0.0797475	0.112949
	0.5843	0.4838	0.0537556	0.060475
	5.997	4.49775	1.31934	0.263628
+ N1/N2 Ab, +CXCL12, -rFN/VCAM1-Fc	4.4942	4.33052	0.0741543	0.0741543
	0.3599	0.325778	0.0170233	0.00853683
	died
	died
	died
	0.24	0.05736	0.01044	0.002808
	0.151	0.069913	0.0036844	0.0160966
	0.076	0.017784	0.0059204	0.003268
	0.007	0.000805	0.000805	0.0008365
	0.109	0.060822	0.0020928	0.0102678
+ N1/N2 Ab, +CXCL12, +rFN	4.8321	2.19107	2.14545	0.48321
	44.872	26.5909	7.76286	8.22818
	1.8918	1.37534	0.440789	0.0332578
	1.2138	1.00503	0.014687	0.188139
	11.22	7.5814	1.61568	0.364538
	8.797	7.75825	0.888497	0.280536
	46.94	28.7137	17.4617	0.733344
	75.4	59.1536	12.5164	2.36002
	12.134	7.46241	4.58665	0.30335
	16.72	8.6108	8.0256	0.269694
	80.27	58.1091	16.2145	3.98403
	9.012	6.70322	0.701134	1.25173
	26.514	13.5524	12.6737	0.447715
	64.61	33.9655	17.4447	11.9942
	4.0448	2.64854	1.27816	0.163026
+ N1/N2 Ab, +CXCL12, +VCAM1-Fc	40.78	30.0687	8.156	1.82246
	25.45	14.0224	10.9689	0.228541
	38.875	19.9767	18.4267	0.367664
	14.19	5.11379	1.9866	5.9659
	31.404	14.6591	16.5185	0.331375
	0.951	0.66047	0.0812154	0.0934833
	1.57	1.15081	0.015386	0.089176
	30.51	20.9878	7.71903	1.81992
	9.072	4.39992	4.23662	1.38802
	died

### Sheet: E9 Engineered
Engineered E9
Condition	%Donor	%Donor lineage in mouse
	CD45.2	CD19	CD3	Myeloid
+N1/N2 Ab, -CXCL12, -rFN/VCAM1-Fc	-0.00638	0	0	0
	0	0	0	0
	0	0	0	0
	-0.00232	0	0	0
	died
+N1/N2 Ab, +CXCL12, +VCAM1-Fc	0.11922	0.0879844	0.0312356	0
	died
	0.26658	0.165013	0.0762419	0.00845059
	0.0211	0.0114995	0.0096005	0.00096005
	82.12	58.5967	9.93652	10.4695
	-0.0102	-0.0094146	-0.0003927	3.264e-05
	died
	0	-0.03696	-0.00504	0.0041328
	-0.00305	-0.0022021	0	0
	40.213	2.93535	10.2543	23.4683
+N1/N2 Ab, +CXCL12, +RN	0.1	0	0	0
	0.02736	0.005472	0.010944	0.00898229
	44.587	18.8558	2.67076	18.1112
	-0.0098	0	0	0
	0.0456	0.0430464	0.00253536	0.00253536
