## Supplementary Table 3 for "Engineering a niche supporting haematopoietic stem cell development using integrated single cell transcriptomics"

### Sheet: GO Biological process
Analysis Type:	PANTHER Overrepresentation Test (Released 20190711)
Annotation Version and Release Date:	GO Ontology database Released 2019-07-03
Reference List:	Mus musculus (all genes in database)
Test Type:	FISHER
Correction:	FDR
GO biological process complete	Ref #	#	expected	fold Enrichment	raw P-value	FDR
regulation of cell adhesion (GO:0030155)	685	21	3.53	5.94	7.11e-11	1.12e-06
negative regulation of cell death (GO:0060548)	1032	25	5.32	4.7	1.14e-10	8.97e-07
positive regulation of cell adhesion (GO:0045785)	410	16	2.11	7.57	5.9e-10	3.1e-06
regulation of cell population proliferation (GO:0042127)	1629	29	8.4	3.45	3.33e-09	1.31e-05
cellular response to chemical stimulus (GO:0070887)	2314	35	11.94	2.93	3.47e-09	1.09e-05
regulation of cell death (GO:0010941)	1670	29	8.61	3.37	5.78e-09	1.52e-05
multicellular organism development (GO:0007275)	4810	53	24.81	2.14	8.32e-09	1.88e-05
negative regulation of apoptotic process (GO:0043066)	905	21	4.67	4.5	9.18e-09	1.81e-05
regulation of apoptotic process (GO:0042981)	1499	27	7.73	3.49	1.04e-08	1.82e-05
developmental process (GO:0032502)	5470	57	28.21	2.02	1.12e-08	1.76e-05
negative regulation of programmed cell death (GO:0043069)	922	21	4.76	4.42	1.26e-08	1.81e-05
regulation of programmed cell death (GO:0043067)	1522	27	7.85	3.44	1.42e-08	1.87e-05
system development (GO:0048731)	4205	48	21.69	2.21	1.54e-08	1.87e-05
regulation of developmental process (GO:0050793)	2635	36	13.59	2.65	2.72e-08	3.06e-05
anatomical structure development (GO:0048856)	5183	54	26.73	2.02	2.76e-08	2.91e-05
biological adhesion (GO:0022610)	799	19	4.12	4.61	3.52e-08	3.47e-05
tube development (GO:0035295)	912	20	4.7	4.25	5.39e-08	5.01e-05
regulation of multicellular organismal development (GO:2000026)	2121	31	10.94	2.83	7.9e-08	6.92e-05
tissue development (GO:0009888)	1658	27	8.55	3.16	8.12e-08	6.74e-05
animal organ development (GO:0048513)	3040	38	15.68	2.42	1.41e-07	0.000111
cell adhesion (GO:0007155)	789	18	4.07	4.42	1.54e-07	0.000115
negative regulation of cellular process (GO:0048523)	4522	48	23.32	2.06	1.68e-07	0.00012
tube morphogenesis (GO:0035239)	708	17	3.65	4.66	1.75e-07	0.00012
regulation of cell differentiation (GO:0045595)	1845	28	9.52	2.94	1.88e-07	0.000123
regulation of response to stimulus (GO:0048583)	3909	44	20.16	2.18	1.92e-07	0.000121
positive regulation of developmental process (GO:0051094)	1514	25	7.81	3.2	2.11e-07	0.000128
cellular response to cytokine stimulus (GO:0071345)	636	16	3.28	4.88	2.27e-07	0.000133
regulation of multicellular organismal process (GO:0051239)	3161	38	16.3	2.33	2.96e-07	0.000167
response to cytokine (GO:0034097)	741	17	3.82	4.45	3.27e-07	0.000178
regulation of cell communication (GO:0010646)	3177	38	16.39	2.32	3.32e-07	0.000175
epithelium development (GO:0060429)	1029	20	5.31	3.77	3.61e-07	0.000183
regulation of signaling (GO:0023051)	3192	38	16.46	2.31	3.71e-07	0.000183
cell migration (GO:0016477)	840	18	4.33	4.15	3.78e-07	0.000181
cellular response to organic substance (GO:0071310)	1792	27	9.24	2.92	3.78e-07	0.000175
positive regulation of cellular component movement (GO:0051272)	579	15	2.99	5.02	3.91e-07	0.000176
positive regulation of cell-substrate adhesion (GO:0010811)	127	8	0.66	12.21	4.84e-07	0.000212
response to organic substance (GO:0010033)	2445	32	12.61	2.54	5.52e-07	0.000235
regulation of anatomical structure morphogenesis (GO:0022603)	1066	20	5.5	3.64	6.22e-07	0.000258
positive regulation of cell differentiation (GO:0045597)	1081	20	5.58	3.59	7.7e-07	0.000311
response to chemical (GO:0042221)	3433	39	17.71	2.2	8.56e-07	0.000338
positive regulation of multicellular organismal process (GO:0051240)	1893	27	9.76	2.77	1.09e-06	0.000419
regulation of cellular component movement (GO:0051270)	1024	19	5.28	3.6	1.45e-06	0.000544
anatomical structure morphogenesis (GO:0009653)	2188	29	11.29	2.57	1.72e-06	0.000632
negative regulation of biological process (GO:0048519)	5045	49	26.02	1.88	1.89e-06	0.000678
regulation of cell-substrate adhesion (GO:0010810)	211	9	1.09	8.27	2.05e-06	0.00072
regulation of cell growth (GO:0001558)	419	12	2.16	5.55	2.27e-06	0.000779
morphogenesis of an epithelium (GO:0002009)	498	13	2.57	5.06	2.27e-06	0.000763
localization of cell (GO:0051674)	958	18	4.94	3.64	2.39e-06	0.000784
cell motility (GO:0048870)	958	18	4.94	3.64	2.39e-06	0.000768
positive regulation of cell population proliferation (GO:0008284)	963	18	4.97	3.62	2.56e-06	0.000809
positive regulation of locomotion (GO:0040017)	593	14	3.06	4.58	2.84e-06	0.000877
regulation of cellular component organization (GO:0051128)	2464	31	12.71	2.44	3.26e-06	0.000988
regulation of phosphorylation (GO:0042325)	1529	23	7.89	2.92	3.4e-06	0.00101
regulation of cell migration (GO:0030334)	889	17	4.59	3.71	3.74e-06	0.00109
regulation of response to stress (GO:0080134)	1321	21	6.81	3.08	4.22e-06	0.00121
regulation of phosphate metabolic process (GO:0019220)	1684	24	8.69	2.76	5e-06	0.00141
regulation of phosphorus metabolic process (GO:0051174)	1685	24	8.69	2.76	5.05e-06	0.0014
regulation of locomotion (GO:0040012)	1015	18	5.24	3.44	5.26e-06	0.00143
positive regulation of cell migration (GO:0030335)	539	13	2.78	4.68	5.26e-06	0.00141
angiogenesis (GO:0001525)	309	10	1.59	6.27	5.91e-06	0.00155
regulation of response to external stimulus (GO:0032101)	925	17	4.77	3.56	6.26e-06	0.00162
regulation of cell motility (GO:2000145)	936	17	4.83	3.52	7.28e-06	0.00185
positive regulation of cell motility (GO:2000147)	561	13	2.89	4.49	8.01e-06	0.002
negative regulation of cell communication (GO:0010648)	1286	20	6.63	3.02	1.02e-05	0.00251
regulation of protein phosphorylation (GO:0001932)	1405	21	7.25	2.9	1.07e-05	0.0026
negative regulation of signaling (GO:0023057)	1291	20	6.66	3	1.08e-05	0.00257
regulation of signal transduction (GO:0009966)	2763	32	14.25	2.25	1.13e-05	0.00266
positive regulation of leukocyte migration (GO:0002687)	144	7	0.74	9.42	1.31e-05	0.00303
multicellular organismal process (GO:0032501)	7231	60	37.3	1.61	1.4e-05	0.00319
blood vessel morphogenesis (GO:0048514)	421	11	2.17	5.07	1.42e-05	0.00319
mitotic cell cycle (GO:0000278)	509	12	2.63	4.57	1.55e-05	0.00343
regulation of growth (GO:0040008)	694	14	3.58	3.91	1.62e-05	0.00356
anatomical structure formation involved in morphogenesis (GO:0048646)	914	16	4.71	3.39	2.17e-05	0.00468
negative regulation of developmental process (GO:0051093)	1023	17	5.28	3.22	2.25e-05	0.0048
tissue morphogenesis (GO:0048729)	623	13	3.21	4.05	2.36e-05	0.00497
regulation of extrinsic apoptotic signaling pathway (GO:2001236)	161	7	0.83	8.43	2.61e-05	0.00541
cellular developmental process (GO:0048869)	3769	38	19.44	1.95	2.7e-05	0.00552
positive regulation of response to external stimulus (GO:0032103)	453	11	2.34	4.71	2.74e-05	0.00554
locomotion (GO:0040011)	1160	18	5.98	3.01	3.08e-05	0.00615
regulation of protein modification process (GO:0031399)	1756	23	9.06	2.54	3.11e-05	0.00613
negative regulation of protein metabolic process (GO:0051248)	1052	17	5.43	3.13	3.19e-05	0.0062
negative regulation of signal transduction (GO:0009968)	1168	18	6.02	2.99	3.37e-05	0.00648
extracellular matrix organization (GO:0030198)	237	8	1.22	6.54	3.93e-05	0.00748
cell differentiation (GO:0030154)	3678	37	18.97	1.95	3.95e-05	0.00742
regulation of cell development (GO:0060284)	1078	17	5.56	3.06	4.3e-05	0.00799
defense response (GO:0006952)	1317	19	6.79	2.8	4.81e-05	0.00883
negative regulation of response to stimulus (GO:0048585)	1565	21	8.07	2.6	5.18e-05	0.00939
regulation of intracellular signal transduction (GO:1902531)	1577	21	8.13	2.58	5.77e-05	0.0103
positive regulation of cellular process (GO:0048522)	5297	47	27.32	1.72	6.05e-05	0.0107
regulation of cellular protein metabolic process (GO:0032268)	2470	28	12.74	2.2	6.76e-05	0.0118
regulation of apoptotic signaling pathway (GO:2001233)	416	10	2.15	4.66	7e-05	0.0121
regulation of endopeptidase activity (GO:0052548)	336	9	1.73	5.19	7.35e-05	0.0126
regulation of protein metabolic process (GO:0051246)	2661	29	13.73	2.11	7.69e-05	0.013
positive regulation of biological process (GO:0048518)	5994	51	30.92	1.65	7.77e-05	0.013
reproductive structure development (GO:0048608)	428	10	2.21	4.53	8.8e-05	0.0146
cellular process (GO:0009987)	13986	92	72.14	1.28	9.26e-05	0.0152
reproductive system development (GO:0061458)	432	10	2.23	4.49	9.48e-05	0.0154
blood vessel development (GO:0001568)	522	11	2.69	4.09	9.51e-05	0.0153
extracellular structure organization (GO:0043062)	270	8	1.39	5.74	9.53e-05	0.0152
positive regulation of phosphorylation (GO:0042327)	1039	16	5.36	2.99	9.71e-05	0.0153
regulation of cysteine-type endopeptidase activity involved in apoptotic process (GO:0043281)	200	7	1.03	6.79	9.77e-05	0.0153
regulation of leukocyte migration (GO:0002685)	202	7	1.04	6.72	0.000104	0.016
positive regulation of chemotaxis (GO:0050921)	140	6	0.72	8.31	0.000108	0.0166
response to stress (GO:0006950)	3109	32	16.04	2	0.000115	0.0174
negative regulation of cell adhesion (GO:0007162)	284	8	1.46	5.46	0.000134	0.0201
regulation of extrinsic apoptotic signaling pathway via death domain receptors (GO:1902041)	47	4	0.24	16.5	0.000136	0.0203
mesenchyme development (GO:0060485)	212	7	1.09	6.4	0.000139	0.0204
positive regulation of developmental growth (GO:0048639)	212	7	1.09	6.4	0.000139	0.0203
regulation of leukocyte cell-cell adhesion (GO:1903037)	286	8	1.48	5.42	0.00014	0.0203
vasculature development (GO:0001944)	549	11	2.83	3.88	0.000147	0.021
leukocyte cell-cell adhesion (GO:0007159)	48	4	0.25	16.16	0.000147	0.0209
autonomic nervous system development (GO:0048483)	48	4	0.25	16.16	0.000147	0.0207
positive regulation of lipid biosynthetic process (GO:0046889)	93	5	0.48	10.42	0.000151	0.0211
positive regulation of cell development (GO:0010720)	652	12	3.36	3.57	0.000158	0.0219
negative regulation of cell differentiation (GO:0045596)	757	13	3.9	3.33	0.000163	0.0224
cardiovascular system development (GO:0072358)	563	11	2.9	3.79	0.000182	0.0247
regulation of leukocyte apoptotic process (GO:2000106)	97	5	0.5	9.99	0.000183	0.0246
regulation of mononuclear cell migration (GO:0071675)	51	4	0.26	15.21	0.000183	0.0245
negative regulation of cellular protein metabolic process (GO:0032269)	985	15	5.08	2.95	0.000184	0.0244
cell surface receptor signaling pathway (GO:0007166)	1804	22	9.3	2.36	0.00019	0.025
regulation of cysteine-type endopeptidase activity (GO:2000116)	225	7	1.16	6.03	0.000198	0.0258
positive regulation of phosphorus metabolic process (GO:0010562)	1107	16	5.71	2.8	0.000199	0.0257
positive regulation of phosphate metabolic process (GO:0045937)	1107	16	5.71	2.8	0.000199	0.0255
behavior (GO:0007610)	670	12	3.46	3.47	0.000202	0.0257
animal organ morphogenesis (GO:0009887)	1005	15	5.18	2.89	0.000228	0.0287
nervous system development (GO:0007399)	2226	25	11.48	2.18	0.000228	0.0286
positive regulation of axonogenesis (GO:0050772)	102	5	0.53	9.5	0.000228	0.0284
movement of cell or subcellular component (GO:0006928)	1366	18	7.05	2.55	0.000238	0.0293
positive regulation of axon extension (GO:0045773)	55	4	0.28	14.1	0.000241	0.0295
negative regulation of apoptotic signaling pathway (GO:2001234)	233	7	1.2	5.82	0.000243	0.0295
circulatory system development (GO:0072359)	903	14	4.66	3.01	0.000256	0.0308
regulation of biological quality (GO:0065008)	3885	36	20.04	1.8	0.000293	0.035
regulation of lipid biosynthetic process (GO:0046890)	171	6	0.88	6.8	0.000308	0.0365
regulation of peptidase activity (GO:0052547)	410	9	2.11	4.26	0.000314	0.037
embryo development (GO:0009790)	1155	16	5.96	2.69	0.000317	0.0371
negative regulation of neuron death (GO:1901215)	244	7	1.26	5.56	0.000319	0.037
regulation of cardiocyte differentiation (GO:1905207)	61	4	0.31	12.71	0.00035	0.0403
negative regulation of endopeptidase activity (GO:0010951)	177	6	0.91	6.57	0.000368	0.0421
vein smooth muscle contraction (GO:0014826)	4	2	0.02	96.94	0.000386	0.0438
negative regulation of multicellular organismal process (GO:0051241)	1298	17	6.69	2.54	0.000386	0.0435
regulation of cell morphogenesis (GO:0022604)	522	10	2.69	3.71	0.000419	0.0469
gland development (GO:0048732)	428	9	2.21	4.08	0.000427	0.0474
positive regulation of cell growth (GO:0030307)	183	6	0.94	6.36	0.000437	0.0482
enzyme linked receptor protein signaling pathway (GO:0007167)	528	10	2.72	3.67	0.000458	0.0501
regulation of MAPK cascade (GO:0043408)	735	12	3.79	3.17	0.000461	0.0501
positive regulation of cell morphogenesis involved in differentiation (GO:0010770)	185	6	0.95	6.29	0.000462	0.0499

### Sheet: GO Molecular function
Analysis Type:	PANTHER Overrepresentation Test (Released 20190711)
Annotation Version and Release Date:	GO Ontology database Released 2019-07-03
Reference List:	Mus musculus (all genes in database)
Test Type:	FISHER
Correction:	FDR
GO molecular function complete	Ref #	#	expected	fold Enrichment	raw P-value	FDR
integrin binding (GO:0005178)	128	10	0.66	15.15	2.43e-09	1.11e-05
cell adhesion molecule binding (GO:0050839)	241	10	1.24	8.04	6.91e-07	0.00158
structural molecule activity (GO:0005198)	608	15	3.14	4.78	7.12e-07	0.00109
extracellular matrix structural constituent (GO:0005201)	140	8	0.72	11.08	9.75e-07	0.00112
extracellular matrix binding (GO:0050840)	59	6	0.3	19.72	1.03e-06	0.000946
fibronectin binding (GO:0001968)	31	5	0.16	31.27	1.08e-06	0.000826
signaling receptor binding (GO:0005102)	1814	26	9.36	2.78	1.66e-06	0.00108
growth factor binding (GO:0019838)	147	7	0.76	9.23	1.49e-05	0.00851
insulin-like growth factor binding (GO:0005520)	28	4	0.14	27.7	2.12e-05	0.0108
protein binding (GO:0005515)	8997	68	46.41	1.47	5.52e-05	0.0253

### Sheet: Enriched genes  for GO scores 
List of cluster-specific genes used for aggregated gene scores based on gene ontology terms.
positive regulation of cell adhesion	negative regulation of cell death	integrin binding	signaling receptor binding
Cyr61	Gstp1	Cyr61	Nes
Dab2	Nes	Dab2	Fst
Cd44	Birc5	Thbs1	Hmgb2
Thbs1	Hmgb2	Cxcl12	Cyr61
Cxcl12	Cyr61	Ptprz1	Dab2
Gata3	Dab2	Icam1	Cd44
Icam1	Cd44	Itga3	Thbs1
Itga3	Thbs1	Vcam1	Cxcl12
Vcam1	Cxcl12	Fn1	Gata3
Fbln2	Gata3	Ctgf	Ptprz1
Selp	Ptprz1		Icam1
Fn1	Icam1		Edn1
Bcl10	Edn1		Itga3
Csf1	Slc7a11		Timp1
Col8a1	Mt1		Vcam1
	Timp1		Fabp4
	Fn1		Rnd1
	Bcl10		Nrg1
	Ctgf		Fn1
	Ednrb		Ctgf
	Lgals3		Ednrb
	Csf1		Lgals3
	Plaur		Csf1
	Sncg		Plaur
	Lifr		Lifr
			Srm
