## Supplementary Table 5 for "Engineering a niche supporting haematopoietic stem cell development using integrated single cell transcriptomics"

### Sheet: TABLE S5 DEG in HSC to HPC Pseu
id	gene_short_name	qval
ENSMUSG00000073940	Hbb-bt	3.29e-281
ENSMUSG00000028716	Pdzk1ip1	4.84438e-174
ENSMUSG00000025491	Ifitm1	4.60529e-127
ENSMUSG00000025351	Cd63	2.97355e-112
ENSMUSG00000046402	Rbp1	3.54086e-104
ENSMUSG00000025492	Ifitm3	8.68008e-94
ENSMUSG00000002985	Apoe	2.05873e-92
ENSMUSG00000001020	S100a4	2.07287e-84
ENSMUSG00000069516	Lyz2	2.23806e-73
ENSMUSG00000096210	H1f0	7.98038e-68
ENSMUSG00000075602	Ly6a	2.96517e-66
ENSMUSG00000020773	Trim47	7.55064e-58
ENSMUSG00000068079	Tcf15	1.12954e-57
ENSMUSG00000042675	Ypel3	3.33349e-55
ENSMUSG00000020027	Socs2	8.44272e-54
ENSMUSG00000069792	Wfdc17	3.47622e-53
ENSMUSG00000000031	H19	4.01893e-51
ENSMUSG00000015937	H2afy	2.05847e-48
ENSMUSG00000046916	Myct1	2.41788e-46
ENSMUSG00000037664	Cdkn1c	1.36374e-45
ENSMUSG00000025268	Maged2	1.03086e-44
ENSMUSG00000041481	Serpina3g	4.89598e-44
ENSMUSG00000024907	Gal	7.49903e-44
ENSMUSG00000006360	Crip1	3.92426e-42
ENSMUSG00000001946	Esam	8.09957e-40
ENSMUSG00000027684	Mecom	4.08232e-38
ENSMUSG00000028497	Hacd4	4.72263e-36
ENSMUSG00000009350	Mpo	2.67059e-35
ENSMUSG00000027712	Anxa5	2.83652e-35
ENSMUSG00000025245	Lztfl1	2.94601e-35
ENSMUSG00000029530	Ccr9	1.6747e-34
ENSMUSG00000029322	Plac8	8.06701e-34
ENSMUSG00000003949	Hlf	4.7828e-32
ENSMUSG00000049001	Ndnf	5.79192e-31
ENSMUSG00000009876	Cox4i2	7.91439e-31
ENSMUSG00000040713	Creg1	2.58791e-30
ENSMUSG00000029810	Tmem176b	5.67668e-30
ENSMUSG00000060470	Adgrg3	1.36054e-29
ENSMUSG00000051515	Fam181b	3.04667e-29
ENSMUSG00000056737	Capg	3.1254e-29
ENSMUSG00000006442	Srm	1.01601e-28
ENSMUSG00000010760	Phlda2	1.06025e-28
ENSMUSG00000090164	BC035044	1.30564e-28
ENSMUSG00000001025	S100a6	6.86492e-28
ENSMUSG00000073889	Il11ra1	1.55889e-27
ENSMUSG00000073599	Ecscr	4.19765e-27
ENSMUSG00000021114	Atp6v1d	1.063e-26
ENSMUSG00000068129	Cst7	1.3882e-26
ENSMUSG00000001056	Nhp2	7.92255e-26
ENSMUSG00000040274	Cdk6	2.18397e-25
ENSMUSG00000000682	Cd52	3.22969e-25
ENSMUSG00000030144	Clec4d	3.41368e-25
ENSMUSG00000029373	Pf4	1.04042e-24
ENSMUSG00000046814	Gchfr	2.29611e-24
ENSMUSG00000031532	Saraf	8.8188e-24
ENSMUSG00000008496	Pou2f2	9.08322e-24
ENSMUSG00000016495	Plgrkt	1.24805e-23
ENSMUSG00000018102	Hist1h2bc	1.25571e-23
ENSMUSG00000030559	Rab38	1.87074e-23
ENSMUSG00000072620	Slfn2	3.58556e-23
ENSMUSG00000026728	Vim	1.55327e-22
ENSMUSG00000023043	Krt18	1.89269e-22
ENSMUSG00000027533	Fabp5	1.15901e-21
ENSMUSG00000031239	Itm2a	1.59335e-21
ENSMUSG00000038188	Scarf1	1.93875e-21
ENSMUSG00000020176	Grb10	3.21726e-21
ENSMUSG00000000753	Serpinf1	2.01655e-20
ENSMUSG00000036672	Cenpt	2.31585e-20
ENSMUSG00000056612	Ppp1r14b	2.60654e-20
ENSMUSG00000057098	Ebf1	2.6137e-20
ENSMUSG00000027611	Procr	6.85659e-20
ENSMUSG00000030217	Art4	1.07915e-19
ENSMUSG00000073676	Hspe1	1.09785e-19
ENSMUSG00000034203	Chchd4	1.32516e-19
ENSMUSG00000024620	Pdgfrb	1.68298e-19
ENSMUSG00000036781	Rps27l	2.5284e-19
ENSMUSG00000022346	Myc	3.18089e-19
ENSMUSG00000028249	Sdcbp	1.22419e-18
ENSMUSG00000058715	Fcer1g	2.70343e-18
ENSMUSG00000074874	Ctla2b	3.25248e-18
ENSMUSG00000023367	Tmem176a	7.43959e-18
ENSMUSG00000086503	Xist	1.2237e-17
ENSMUSG00000030579	Tyrobp	1.2237e-17
ENSMUSG00000040314	Ctsg	1.69722e-17
ENSMUSG00000074227	Spint2	1.95223e-17
ENSMUSG00000050212	Eva1b	2.19082e-17
ENSMUSG00000039084	Chad	2.95899e-17
ENSMUSG00000031565	Fgfr1	3.59507e-17
ENSMUSG00000078713	Tomm5	3.61116e-17
ENSMUSG00000034957	Cebpa	4.67575e-17
ENSMUSG00000025289	Prdx4	5.43217e-17
ENSMUSG00000060675	Pla2g16	6.30621e-17
ENSMUSG00000026566	Mpzl1	1.3601e-16
ENSMUSG00000030246	Ldhb	1.53715e-16
ENSMUSG00000042712	Wbp5	2.23419e-16
ENSMUSG00000067367	Lyar	2.60132e-16
ENSMUSG00000032596	Uba7	3.2547e-16
ENSMUSG00000044927	H1fx	3.77612e-16
ENSMUSG00000022257	Laptm4b	3.87026e-16
ENSMUSG00000026278	Bok	4.18057e-16
ENSMUSG00000042354	Gnl3	4.29345e-16
ENSMUSG00000044258	Ctla2a	5.43318e-16
ENSMUSG00000042462	Dctpp1	6.12363e-16
ENSMUSG00000020737	Hn1	8.89932e-16
ENSMUSG00000060860	Ube2s	1.34495e-15
ENSMUSG00000044220	Nkx2-3	1.34495e-15
ENSMUSG00000015176	Nolc1	2.77941e-15
ENSMUSG00000034868	Myl12b	3.80945e-15
ENSMUSG00000063694	Cycs	4.16974e-15
ENSMUSG00000028039	Efna3	5.89961e-15
ENSMUSG00000023927	Satb1	5.93311e-15
ENSMUSG00000027133	Nop10	6.44573e-15
ENSMUSG00000079523	Tmsb10	7.06663e-15
ENSMUSG00000075266	Cenpw	1.28161e-14
ENSMUSG00000096768	Erdr1	1.29603e-14
ENSMUSG00000032496	Ltf	1.37568e-14
ENSMUSG00000018474	Chd3	1.69697e-14
ENSMUSG00000006057	Atp5g1	2.1675e-14
ENSMUSG00000056209	Npm3	2.43213e-14
ENSMUSG00000004771	Rab11a	2.52652e-14
ENSMUSG00000058135	Gstm1	2.70726e-14
ENSMUSG00000062248	Cks2	3.07128e-14
ENSMUSG00000075334	Rprm	3.34083e-14
ENSMUSG00000025364	Pa2g4	4.567e-14
ENSMUSG00000063480	Nhp2l1	4.95349e-14
ENSMUSG00000047867	Gimap6	5.02683e-14
ENSMUSG00000029275	Gfi1	6.22035e-14
ENSMUSG00000020585	Laptm4a	1.91728e-13
ENSMUSG00000025647	Shisa5	3.17692e-13
ENSMUSG00000033191	Tie1	3.3079e-13
ENSMUSG00000034708	Grn	3.69993e-13
ENSMUSG00000032803	Cdv3	3.71312e-13
ENSMUSG00000058254	Tspan7	5.67517e-13
ENSMUSG00000048200	Cracr2b	8.08169e-13
ENSMUSG00000028618	Tmem59	9.17548e-13
ENSMUSG00000043165	Lor	1.0496e-12
ENSMUSG00000054766	Set	1.10763e-12
ENSMUSG00000033307	Mif	1.20346e-12
ENSMUSG00000026956	Uap1l1	1.23759e-12
ENSMUSG00000030342	Cd9	1.28946e-12
ENSMUSG00000031502	Col4a1	1.3306e-12
ENSMUSG00000076441	Ass1	1.49643e-12
ENSMUSG00000018567	Gabarap	1.69612e-12
ENSMUSG00000028639	Ybx1	1.73989e-12
ENSMUSG00000029623	Pdap1	1.83598e-12
ENSMUSG00000028163	Nfkb1	2.17937e-12
ENSMUSG00000003585	Sec14l2	2.50029e-12
ENSMUSG00000020186	Csrp2	2.55128e-12
ENSMUSG00000084085	Gm16140	3.34063e-12
ENSMUSG00000031447	Lamp1	7.64268e-12
ENSMUSG00000037706	Cd81	7.77195e-12
ENSMUSG00000021270	Hsp90aa1	9.01148e-12
ENSMUSG00000027203	Dut	9.33731e-12
ENSMUSG00000078812	Eif5a	1.03163e-11
ENSMUSG00000022108	Itm2b	1.10483e-11
ENSMUSG00000025997	Ikzf2	1.64442e-11
ENSMUSG00000004100	Ppan	1.72591e-11
ENSMUSG00000040557	Wbscr27	2.03622e-11
ENSMUSG00000095098	Ccdc85b	2.61455e-11
ENSMUSG00000060063	Alox5ap	2.64782e-11
ENSMUSG00000027907	S100a11	3.01321e-11
ENSMUSG00000010048	Ifrd2	3.01321e-11
ENSMUSG00000027405	Nop56	3.23064e-11
ENSMUSG00000064351	mt-Co1	3.25562e-11
ENSMUSG00000029430	Ran	3.99675e-11
ENSMUSG00000001403	Ube2c	4.97607e-11
ENSMUSG00000030189	Ybx3	5.52571e-11
ENSMUSG00000062929	Cfl2	6.09961e-11
ENSMUSG00000033910	Gucy1a3	7.39145e-11
ENSMUSG00000024538	Ppic	9.89944e-11
ENSMUSG00000001707	Eef1e1	1.01776e-10
ENSMUSG00000027776	Il12a	1.1204e-10
ENSMUSG00000041354	Rgl2	1.23408e-10
ENSMUSG00000034833	Tespa1	1.29176e-10
ENSMUSG00000057729	Prtn3	1.3843e-10
ENSMUSG00000052684	Jun	1.39286e-10
ENSMUSG00000022440	C1qtnf6	1.44944e-10
ENSMUSG00000071708	Sms	1.56383e-10
ENSMUSG00000017716	Birc5	1.56383e-10
ENSMUSG00000044734	Serpinb1a	1.59865e-10
ENSMUSG00000028044	Cks1b	1.71187e-10
ENSMUSG00000026234	Ncl	1.80925e-10
ENSMUSG00000048163	Selplg	1.80925e-10
ENSMUSG00000027227	Sord	1.89574e-10
ENSMUSG00000021131	Erh	2.09197e-10
ENSMUSG00000005732	Ranbp1	2.20684e-10
ENSMUSG00000022864	D16Ertd472e	2.3838e-10
ENSMUSG00000031146	Plp2	2.76119e-10
ENSMUSG00000021598	Med10	3.06862e-10
ENSMUSG00000026814	Eng	3.19414e-10
ENSMUSG00000021607	Mrpl36	4.61031e-10
ENSMUSG00000021242	Npc2	5.27388e-10
ENSMUSG00000061024	Rrs1	5.40941e-10
ENSMUSG00000039640	Mrpl12	6.9255e-10
ENSMUSG00000021079	Timm9	7.02209e-10
ENSMUSG00000079478	Sssca1	7.42632e-10
ENSMUSG00000030357	Fkbp4	7.49875e-10
ENSMUSG00000024309	Pfdn6	8.51082e-10
ENSMUSG00000039985	Fam60a	8.54733e-10
ENSMUSG00000020307	Cdc34	8.83487e-10
ENSMUSG00000056888	Glipr1	9.91057e-10
ENSMUSG00000004264	Phb2	1.03098e-09
ENSMUSG00000026202	Tuba4a	1.07025e-09
ENSMUSG00000030067	Foxp1	1.25446e-09
ENSMUSG00000021792	Fam213a	1.25446e-09
ENSMUSG00000030156	Cd69	1.28395e-09
ENSMUSG00000090019	Gimap1	1.32299e-09
ENSMUSG00000022051	Bnip3l	1.33941e-09
ENSMUSG00000041571	Sepw1	1.39951e-09
ENSMUSG00000028581	Laptm5	1.59856e-09
ENSMUSG00000044080	S100a1	1.76602e-09
ENSMUSG00000024097	Srsf7	1.76917e-09
ENSMUSG00000024646	Cyb5a	1.77833e-09
ENSMUSG00000027562	Car2	2.14011e-09
ENSMUSG00000024663	Rab3il1	2.40313e-09
ENSMUSG00000031990	Jam3	2.80028e-09
ENSMUSG00000092341	Malat1	3.16335e-09
ENSMUSG00000020396	Nefh	3.16467e-09
ENSMUSG00000047180	Neurl3	3.31324e-09
ENSMUSG00000037894	H2afz	3.48904e-09
ENSMUSG00000024841	Eif1ad	3.64094e-09
ENSMUSG00000067194	Eif1ax	3.87839e-09
ENSMUSG00000031503	Col4a2	4.00841e-09
ENSMUSG00000001305	Rrp15	4.10398e-09
ENSMUSG00000040204	2810417H13Rik	4.13054e-09
ENSMUSG00000043505	Gimap5	4.17559e-09
ENSMUSG00000020224	Llph	4.54086e-09
ENSMUSG00000070858	Gm1673	5.07382e-09
ENSMUSG00000029014	Dnajc2	5.66084e-09
ENSMUSG00000027752	Exosc8	5.84916e-09
ENSMUSG00000070691	Runx3	5.85659e-09
ENSMUSG00000025776	Crispld1	6.54729e-09
ENSMUSG00000052534	Pbx1	6.62385e-09
ENSMUSG00000073002	Vamp5	6.81306e-09
ENSMUSG00000048865	Arhgap30	6.94104e-09
ENSMUSG00000019188	H13	6.94104e-09
ENSMUSG00000026238	Ptma	7.67114e-09
ENSMUSG00000036106	Prr5	7.93452e-09
ENSMUSG00000033446	Lpar6	8.2189e-09
ENSMUSG00000064373	Sepp1	8.32124e-09
ENSMUSG00000058056	Palld	8.6738e-09
ENSMUSG00000040463	Mybbp1a	9.36564e-09
ENSMUSG00000035585	Tsen34	9.4015e-09
ENSMUSG00000091955	Gm9844	9.4015e-09
ENSMUSG00000019122	Ccl9	1.11676e-08
ENSMUSG00000040009	Gnaz	1.16837e-08
ENSMUSG00000048960	Prex2	1.16979e-08
ENSMUSG00000051518	Rps19bp1	1.19938e-08
ENSMUSG00000009687	Fxyd5	1.54872e-08
ENSMUSG00000030265	Kras	1.61382e-08
ENSMUSG00000072501	Phf20l1	1.72919e-08
ENSMUSG00000023505	Cdca3	1.77759e-08
ENSMUSG00000047721	Bola2	1.77919e-08
ENSMUSG00000025880	Smad7	1.91646e-08
ENSMUSG00000029066	Mrpl20	1.94041e-08
ENSMUSG00000048376	F2r	1.94041e-08
ENSMUSG00000047250	Ptgs1	1.96399e-08
ENSMUSG00000041012	Cmtm8	2.36415e-08
ENSMUSG00000011752	Pgam1	3.62205e-08
ENSMUSG00000023348	Trip6	3.81812e-08
ENSMUSG00000019947	Arid5b	3.81812e-08
ENSMUSG00000029455	Aldh2	3.96066e-08
ENSMUSG00000041895	Wipi1	4.66987e-08
ENSMUSG00000033020	Polr2f	4.71125e-08
ENSMUSG00000037601	Nme1	4.91153e-08
ENSMUSG00000018446	C1qbp	5.16175e-08
ENSMUSG00000014606	Slc25a11	5.50698e-08
ENSMUSG00000075269	Bex6	5.50702e-08
ENSMUSG00000040276	Pacsin1	5.94229e-08
ENSMUSG00000068551	Zfp467	6.13328e-08
ENSMUSG00000064341	mt-Nd1	6.41547e-08
ENSMUSG00000039167	Adgrl4	6.94307e-08
ENSMUSG00000049916	2610318N02Rik	6.96928e-08
ENSMUSG00000029465	Arpc3	7.00747e-08
ENSMUSG00000049686	Orai1	7.15755e-08
ENSMUSG00000005054	Cstb	7.98373e-08
ENSMUSG00000026207	Speg	8.04701e-08
ENSMUSG00000060032	H2afj	8.22187e-08
ENSMUSG00000023010	Tmbim6	8.22187e-08
ENSMUSG00000018930	Ccl4	8.4087e-08
ENSMUSG00000021939	Ctsb	8.49235e-08
ENSMUSG00000028333	Anp32b	8.88798e-08
ENSMUSG00000006932	Ctnnb1	9.16588e-08
ENSMUSG00000025869	Nop16	9.16588e-08
ENSMUSG00000001473	Tubb6	9.16588e-08
ENSMUSG00000027009	Itga4	9.32509e-08
ENSMUSG00000049422	Chchd10	1.02883e-07
ENSMUSG00000008348	Ubc	1.06308e-07
ENSMUSG00000019564	Arid3a	1.13434e-07
ENSMUSG00000071072	Ptges3	1.14082e-07
ENSMUSG00000020358	Hnrnpab	1.14089e-07
ENSMUSG00000020328	Nudcd2	1.15939e-07
ENSMUSG00000028124	Gclm	1.18013e-07
ENSMUSG00000041309	Nkx6-2	1.19178e-07
ENSMUSG00000059498	Fcgr3	1.20596e-07
ENSMUSG00000045996	Polr2k	1.27756e-07
ENSMUSG00000027215	Cd82	1.31106e-07
ENSMUSG00000092486	2610524H06Rik	1.34372e-07
ENSMUSG00000078851	Hist3h2a	1.56197e-07
ENSMUSG00000000594	Gm2a	1.58192e-07
ENSMUSG00000027076	Timm10	1.71595e-07
ENSMUSG00000020798	Spns3	1.81235e-07
ENSMUSG00000007891	Ctsd	1.88767e-07
ENSMUSG00000034037	Fgd5	1.99219e-07
ENSMUSG00000032966	Fkbp1a	2.04504e-07
ENSMUSG00000019647	Sema6a	2.08806e-07
ENSMUSG00000001418	Glmp	2.34262e-07
ENSMUSG00000001794	Capns1	2.39671e-07
ENSMUSG00000015950	Ncf1	2.40489e-07
ENSMUSG00000029553	Tfec	2.46445e-07
ENSMUSG00000028261	Ndufaf4	2.6377e-07
ENSMUSG00000037740	Mrps26	2.77447e-07
ENSMUSG00000037759	Ptger2	2.79278e-07
ENSMUSG00000031785	Adgrg1	3.07924e-07
ENSMUSG00000030785	Cox6a2	3.16649e-07
ENSMUSG00000004612	Nkg7	3.27109e-07
ENSMUSG00000071657	Bscl2	3.29984e-07
ENSMUSG00000061119	Prcp	3.32535e-07
ENSMUSG00000018340	Anxa6	3.32535e-07
ENSMUSG00000089665	Fcor	3.56491e-07
ENSMUSG00000054428	Atpif1	3.82954e-07
ENSMUSG00000041057	Wdr43	3.92356e-07
ENSMUSG00000054717	Hmgb2	3.9586e-07
ENSMUSG00000028069	Gpatch4	4.32996e-07
ENSMUSG00000027510	Rbm38	4.33144e-07
ENSMUSG00000026434	Nucks1	4.56741e-07
ENSMUSG00000093445	Lrch4	4.56741e-07
ENSMUSG00000031586	Rbpms	5.18226e-07
ENSMUSG00000021102	Glrx5	5.22446e-07
ENSMUSG00000030403	Vasp	5.67517e-07
ENSMUSG00000036306	Lzts1	5.85358e-07
ENSMUSG00000031749	St3gal2	6.23253e-07
ENSMUSG00000044629	Cnrip1	6.26124e-07
ENSMUSG00000030560	Ctsc	7.06189e-07
ENSMUSG00000027236	Eif3j1	8.95133e-07
ENSMUSG00000031960	Aars	9.1921e-07
ENSMUSG00000057388	Mrpl18	9.1921e-07
ENSMUSG00000022799	Arhgap31	9.49885e-07
ENSMUSG00000028840	Zfp593	9.85018e-07
ENSMUSG00000095041	PISD	1.0027e-06
ENSMUSG00000028717	Tal1	1.01134e-06
ENSMUSG00000007039	Ddah2	1.01134e-06
ENSMUSG00000032589	Bsn	1.02557e-06
ENSMUSG00000032788	Pdxk	1.02574e-06
ENSMUSG00000058046	4933430I17Rik	1.03214e-06
ENSMUSG00000018819	Lsp1	1.03214e-06
ENSMUSG00000030516	Tjp1	1.10299e-06
ENSMUSG00000030830	Itgal	1.12473e-06
ENSMUSG00000002104	Rapsn	1.14795e-06
ENSMUSG00000025232	Hexa	1.26628e-06
ENSMUSG00000000869	Il4	1.32221e-06
ENSMUSG00000023106	Denr	1.47441e-06
ENSMUSG00000021758	Ddx4	1.51351e-06
ENSMUSG00000026020	Nop58	1.62683e-06
ENSMUSG00000034192	Lsm3	1.63332e-06
ENSMUSG00000060791	Gmfg	1.65137e-06
ENSMUSG00000087259	2610035D17Rik	1.68713e-06
ENSMUSG00000031683	Lsm6	1.69958e-06
ENSMUSG00000063821	Dupd1	1.74938e-06
ENSMUSG00000019528	Gyg	1.77528e-06
ENSMUSG00000014226	Cacybp	1.77685e-06
ENSMUSG00000018583	G3bp1	1.80455e-06
ENSMUSG00000022270	Fam134b	2.29414e-06
ENSMUSG00000011831	Evi5	2.35263e-06
ENSMUSG00000033467	Crlf2	2.35263e-06
ENSMUSG00000031506	Ptpn7	2.38992e-06
ENSMUSG00000025151	Maged1	2.38992e-06
ENSMUSG00000052854	Nrk	2.38992e-06
ENSMUSG00000028843	Sh3bgrl3	2.39701e-06
ENSMUSG00000040747	Cd53	2.45668e-06
ENSMUSG00000021595	Nsun2	2.47754e-06
ENSMUSG00000021477	Ctsl	2.56376e-06
ENSMUSG00000021665	Hexb	2.56376e-06
ENSMUSG00000037278	Tmem97	2.59301e-06
ENSMUSG00000038489	Polr2l	2.78355e-06
ENSMUSG00000016087	Fli1	3.01359e-06
ENSMUSG00000059895	Ptp4a3	3.01359e-06
ENSMUSG00000019872	Smpdl3a	3.07932e-06
ENSMUSG00000042684	Npl	3.30271e-06
ENSMUSG00000030629	Zfand6	3.74797e-06
ENSMUSG00000030793	Pycard	3.83072e-06
ENSMUSG00000030824	Nucb1	3.85636e-06
ENSMUSG00000041954	Tnfrsf18	3.92511e-06
ENSMUSG00000051811	Cox6b2	3.94191e-06
ENSMUSG00000022157	Mcpt8	4.02631e-06
ENSMUSG00000034993	Vat1	4.30463e-06
ENSMUSG00000063787	Chchd1	4.41286e-06
ENSMUSG00000052305	Hbb-bs	4.42727e-06
ENSMUSG00000068923	Syt11	4.51944e-06
ENSMUSG00000034723	Tmx4	4.62384e-06
ENSMUSG00000033209	Ttc28	4.73263e-06
ENSMUSG00000049588	Ccdc69	4.90436e-06
ENSMUSG00000008036	Ap2s1	5.30395e-06
ENSMUSG00000032715	Trib3	5.33273e-06
ENSMUSG00000036257	Pnpla8	5.4478e-06
ENSMUSG00000004207	Psap	5.4635e-06
ENSMUSG00000064358	mt-Co3	5.4635e-06
ENSMUSG00000091625	Lsm5	5.51323e-06
ENSMUSG00000021871	Pnp	6.10232e-06
ENSMUSG00000031591	Asah1	6.18291e-06
ENSMUSG00000027954	Efna1	6.53725e-06
ENSMUSG00000025591	Tma16	6.53725e-06
ENSMUSG00000026922	Agpat2	6.65487e-06
ENSMUSG00000074656	Eif2s2	7.07324e-06
ENSMUSG00000005881	Ergic3	7.07324e-06
ENSMUSG00000060950	Trmt61a	7.07324e-06
ENSMUSG00000064254	Ethe1	7.18042e-06
ENSMUSG00000028964	Park7	7.46937e-06
ENSMUSG00000024381	Bin1	7.61661e-06
ENSMUSG00000050957	Insl6	7.62178e-06
ENSMUSG00000060288	Ppih	7.78361e-06
ENSMUSG00000022377	Asap1	8.34072e-06
ENSMUSG00000023048	Prr13	8.3591e-06
ENSMUSG00000085645	Hoxb5os	8.47964e-06
ENSMUSG00000047547	Cltb	8.83907e-06
ENSMUSG00000044562	Rasip1	9.20618e-06
ENSMUSG00000024587	Nars	9.48007e-06
ENSMUSG00000005873	Reep5	9.98338e-06
ENSMUSG00000028173	Wls	1.02186e-05
ENSMUSG00000030103	Bhlhe40	1.04074e-05
ENSMUSG00000032369	Plscr1	1.04984e-05
ENSMUSG00000031950	Gabarapl2	1.05591e-05
ENSMUSG00000039410	Prdm16	1.09812e-05
ENSMUSG00000031812	Map1lc3b	1.10075e-05
ENSMUSG00000020311	Erlec1	1.12998e-05
ENSMUSG00000029759	Pon3	1.14542e-05
ENSMUSG00000052102	Gnpda1	1.19475e-05
ENSMUSG00000028873	Cdca8	1.20965e-05
ENSMUSG00000002778	Kdelr1	1.21018e-05
ENSMUSG00000064109	Hcst	1.22842e-05
ENSMUSG00000068036	Mllt4	1.26742e-05
ENSMUSG00000024610	Cd74	1.30871e-05
ENSMUSG00000021645	Smn1	1.36632e-05
ENSMUSG00000026883	Dab2ip	1.38839e-05
ENSMUSG00000028367	Txn1	1.46404e-05
ENSMUSG00000040813	Tex264	1.46404e-05
ENSMUSG00000024921	Smarca2	1.48068e-05
ENSMUSG00000030122	Ptms	1.48713e-05
ENSMUSG00000000561	Wdr77	1.5692e-05
ENSMUSG00000027287	Snap23	1.68136e-05
ENSMUSG00000034321	Exosc1	1.68686e-05
ENSMUSG00000025993	Slc40a1	1.7026e-05
ENSMUSG00000038622	Med30	1.712e-05
ENSMUSG00000024835	Coro1b	1.7244e-05
ENSMUSG00000071855	Ccdc112	1.77273e-05
ENSMUSG00000079419	Ms4a6c	1.79454e-05
ENSMUSG00000026377	Nifk	1.80535e-05
ENSMUSG00000000983	Wfdc18	1.80535e-05
ENSMUSG00000031827	Cotl1	1.91068e-05
ENSMUSG00000054091	1810037I17Rik	1.92467e-05
ENSMUSG00000102418	Sh2d1b1	1.94964e-05
ENSMUSG00000020075	Ddx21	1.94964e-05
ENSMUSG00000023827	Agpat4	1.95184e-05
ENSMUSG00000026974	Zmynd19	1.95329e-05
ENSMUSG00000022995	Enah	1.98376e-05
ENSMUSG00000064363	mt-Nd4	2.00957e-05
ENSMUSG00000057278	Snrpg	2.03252e-05
ENSMUSG00000035835	Plppr3	2.03507e-05
ENSMUSG00000003200	Sh3gl1	2.07921e-05
ENSMUSG00000030272	Camk1	2.15125e-05
ENSMUSG00000031917	Nip7	2.1803e-05
ENSMUSG00000028851	Nudc	2.22826e-05
ENSMUSG00000087107	AI662270	2.31341e-05
ENSMUSG00000058392	Rrp1b	2.34998e-05
ENSMUSG00000025403	Shmt2	2.46613e-05
ENSMUSG00000033938	Ndufb7	2.58812e-05
ENSMUSG00000026201	Stk16	2.62105e-05
ENSMUSG00000006586	Runx1t1	2.62224e-05
ENSMUSG00000001240	Ramp2	2.6596e-05
ENSMUSG00000019838	Slc16a10	2.6992e-05
ENSMUSG00000093904	Tomm20	2.77167e-05
ENSMUSG00000000568	Hnrnpd	2.78517e-05
ENSMUSG00000005846	Rsl1d1	2.82629e-05
ENSMUSG00000027478	Dnmt3b	2.84743e-05
ENSMUSG00000042590	Ipo11	2.84787e-05
ENSMUSG00000008398	Elk3	2.89454e-05
ENSMUSG00000046470	Sox18	2.92099e-05
ENSMUSG00000031403	Dkc1	2.92099e-05
ENSMUSG00000021699	Pde4d	3.14466e-05
ENSMUSG00000001930	Vwf	3.17113e-05
ENSMUSG00000022816	Fstl1	3.22505e-05
ENSMUSG00000068220	Lgals1	3.64841e-05
ENSMUSG00000024248	Cox7a2l	3.64841e-05
ENSMUSG00000031848	Lsm4	3.69181e-05
ENSMUSG00000029433	Diablo	3.85021e-05
ENSMUSG00000001435	Col18a1	3.93146e-05
ENSMUSG00000027248	Pdia3	3.99026e-05
ENSMUSG00000025402	Nab2	4.05019e-05
ENSMUSG00000024571	Gm16286	4.30838e-05
ENSMUSG00000023828	Slc22a3	4.39405e-05
ENSMUSG00000018770	Atp5g3	4.43513e-05
ENSMUSG00000048578	Mlec	4.43762e-05
ENSMUSG00000016503	Gtf3a	4.43969e-05
ENSMUSG00000106951	5930430L01Rik	4.45154e-05
ENSMUSG00000028010	Gar1	4.66514e-05
ENSMUSG00000031799	Tpm4	4.66514e-05
ENSMUSG00000076431	Sox4	4.83503e-05
ENSMUSG00000025980	Hspd1	4.86478e-05
ENSMUSG00000058728	Cd300c	4.90984e-05
ENSMUSG00000026727	Rsu1	5.01966e-05
ENSMUSG00000026211	Obsl1	5.02522e-05
ENSMUSG00000024664	Fads3	5.02522e-05
ENSMUSG00000078348	Sf3b5	5.14128e-05
ENSMUSG00000037649	H2-DMa	5.53003e-05
ENSMUSG00000078652	Psme3	5.58254e-05
ENSMUSG00000013160	Atp6v0d1	5.64581e-05
ENSMUSG00000027660	Skil	5.79334e-05
ENSMUSG00000002797	Ggct	5.86828e-05
ENSMUSG00000024169	Ift140	5.86828e-05
ENSMUSG00000035021	Baz1a	6.09075e-05
ENSMUSG00000013707	Tnfaip8l2	6.18971e-05
ENSMUSG00000033379	Atp6v0b	6.2077e-05
ENSMUSG00000033880	Lgals3bp	6.23712e-05
ENSMUSG00000091811	Inafm1	6.26545e-05
ENSMUSG00000049751	Rpl36al	6.30945e-05
ENSMUSG00000032766	Gng11	6.33484e-05
ENSMUSG00000038335	Tsr1	6.33484e-05
ENSMUSG00000031609	Sap30	6.48577e-05
ENSMUSG00000043251	Exoc3l	6.71456e-05
ENSMUSG00000035960	Apex1	6.71456e-05
ENSMUSG00000057497	Fam136a	6.82118e-05
ENSMUSG00000021928	Ebpl	7.00158e-05
ENSMUSG00000027602	Map1lc3a	7.01647e-05
ENSMUSG00000090523	Gypc	7.36779e-05
ENSMUSG00000022336	Eif3e	7.39154e-05
ENSMUSG00000015053	Gata2	8.13619e-05
ENSMUSG00000031807	Pgls	8.28543e-05
ENSMUSG00000021290	2010107E04Rik	8.31811e-05
ENSMUSG00000034120	Srsf2	8.71126e-05
ENSMUSG00000015143	Actn1	8.82632e-05
ENSMUSG00000047843	Bri3	9.1548e-05
ENSMUSG00000030521	Mphosph10	9.1548e-05
ENSMUSG00000025134	Alyref	9.1548e-05
ENSMUSG00000032717	Mdfi	9.18247e-05
ENSMUSG00000025742	Prps2	9.57403e-05
ENSMUSG00000053317	Sec61b	9.75254e-05
ENSMUSG00000020018	Snrpf	9.80536e-05
ENSMUSG00000004032	Gstm5	9.81436e-05
ENSMUSG00000026919	Lcn4	9.89457e-05
ENSMUSG00000036111	Lmo1	0.000103577
ENSMUSG00000040415	Dtx3	0.000104231
ENSMUSG00000046908	Ltb4r1	0.000104231
ENSMUSG00000024436	Mrps18b	0.000104231
ENSMUSG00000024924	Vldlr	0.000104231
ENSMUSG00000073775	Kti12	0.000105608
ENSMUSG00000026721	Rabgap1l	0.000107098
ENSMUSG00000020180	Snrpd3	0.000109534
ENSMUSG00000031451	Gas6	0.000110518
ENSMUSG00000041798	Gck	0.000111879
ENSMUSG00000002477	Snrpd1	0.000117111
ENSMUSG00000039377	Hlx	0.000117179
ENSMUSG00000023175	Bsg	0.000117457
ENSMUSG00000039611	Tmem246	0.000117514
ENSMUSG00000028741	Mrto4	0.000117514
ENSMUSG00000000184	Ccnd2	0.000117514
ENSMUSG00000005667	Mthfd2	0.000117702
ENSMUSG00000020949	Fkbp3	0.000118873
ENSMUSG00000078941	Ak6	0.00012169
ENSMUSG00000008540	Mgst1	0.000122884
ENSMUSG00000026049	Tex30	0.00012377
ENSMUSG00000066456	Hmgn3	0.000124018
ENSMUSG00000030725	Lipt2	0.000125784
ENSMUSG00000005474	Myl10	0.000128578
ENSMUSG00000034201	Gas2l1	0.000131552
ENSMUSG00000092274	Neat1	0.00013237
ENSMUSG00000003161	Sri	0.000133337
ENSMUSG00000070319	Eif3g	0.000139126
ENSMUSG00000038253	Hoxa5	0.000139647
ENSMUSG00000020808	Fam64a	0.000139647
ENSMUSG00000024986	Hhex	0.000140583
ENSMUSG00000032245	Cln6	0.000143619
ENSMUSG00000097766	5730420D15Rik	0.000145624
ENSMUSG00000002083	Bbc3	0.000151859
ENSMUSG00000054582	Pabpc1l	0.000153759
ENSMUSG00000030512	Snrpa1	0.000158625
ENSMUSG00000029076	Sdf4	0.000160267
ENSMUSG00000020407	Upp1	0.000160389
ENSMUSG00000048388	Fam171b	0.000160885
ENSMUSG00000022698	Naa50	0.000160885
ENSMUSG00000038843	Gcnt1	0.000160885
ENSMUSG00000036181	Hist1h1c	0.000161943
ENSMUSG00000011884	Gltp	0.000166142
ENSMUSG00000031604	Msmo1	0.000167805
ENSMUSG00000026737	Pip4k2a	0.000173965
ENSMUSG00000038943	Prc1	0.000175093
ENSMUSG00000019782	Rwdd1	0.000176122
ENSMUSG00000034880	Mrpl34	0.000182915
ENSMUSG00000029162	Khk	0.000183132
ENSMUSG00000032826	Ank2	0.000183468
ENSMUSG00000042729	Wdr74	0.000183468
ENSMUSG00000068856	Sf3b4	0.000188181
ENSMUSG00000034341	Wbp2	0.000188759
ENSMUSG00000040128	Pnrc1	0.000189573
ENSMUSG00000064179	Tnnt1	0.000192928
ENSMUSG00000029198	Grpel1	0.000196795
ENSMUSG00000015474	Ppt2	0.000198873
ENSMUSG00000061232	H2-K1	0.000199986
ENSMUSG00000036586	Grifin	0.000200273
ENSMUSG00000029836	Cbx3	0.000205124
ENSMUSG00000024640	Psat1	0.00020741
ENSMUSG00000071528	Usmg5	0.00020741
ENSMUSG00000022635	Zcrb1	0.000207936
ENSMUSG00000060572	Mfap2	0.000209133
ENSMUSG00000039771	Polr2j	0.000209169
ENSMUSG00000027078	Ube2l6	0.000216479
ENSMUSG00000037062	Sh3glb1	0.000221362
ENSMUSG00000027637	1110008F13Rik	0.000222166
ENSMUSG00000021905	Dph3	0.000224595
ENSMUSG00000079677	Fdx1l	0.000227602
ENSMUSG00000033735	Spr	0.000230231
ENSMUSG00000019124	Scrn1	0.000230359
ENSMUSG00000071713	Csf2rb	0.000230768
ENSMUSG00000004897	Hdgf	0.000232966
ENSMUSG00000020570	Sypl	0.00023871
ENSMUSG00000021392	Nol8	0.000242979
ENSMUSG00000031490	Eif4ebp1	0.000244729
ENSMUSG00000059534	Uqcr10	0.000248773
ENSMUSG00000043008	Klhl6	0.000248954
ENSMUSG00000020287	Mpg	0.0002516
ENSMUSG00000034614	Pik3ip1	0.000258658
ENSMUSG00000037573	Tob1	0.000260387
ENSMUSG00000022476	Polr3h	0.000261256
ENSMUSG00000006611	Hfe	0.000261738
ENSMUSG00000026878	Rab14	0.000271785
ENSMUSG00000031608	Galnt7	0.000272827
ENSMUSG00000025362	Rps26	0.000276042
ENSMUSG00000030980	Knop1	0.000280207
ENSMUSG00000032786	Alas1	0.000283377
ENSMUSG00000047446	Arl4a	0.000283988
ENSMUSG00000007050	Lsm2	0.000285583
ENSMUSG00000032047	Acat1	0.00029282
ENSMUSG00000057113	Npm1	0.000293665
ENSMUSG00000051391	Ywhag	0.000294971
ENSMUSG00000028955	Vamp3	0.000300751
ENSMUSG00000033585	Ndn	0.00030756
ENSMUSG00000073008	Gpr174	0.000327554
ENSMUSG00000034729	Mrps10	0.000331239
ENSMUSG00000028381	Ugcg	0.000332656
ENSMUSG00000040466	Blvrb	0.000333695
ENSMUSG00000029177	Cenpa	0.000342425
ENSMUSG00000037822	Smim14	0.000342747
ENSMUSG00000030413	Pglyrp1	0.000348328
ENSMUSG00000051579	Tceal8	0.00035197
ENSMUSG00000028889	Yrdc	0.000355768
ENSMUSG00000029925	Tbxas1	0.000363629
ENSMUSG00000037617	Spag1	0.000376585
ENSMUSG00000020897	Aurkb	0.000380012
ENSMUSG00000006519	Cyba	0.000385149
ENSMUSG00000029163	Emilin1	0.000386092
ENSMUSG00000054641	Mmrn1	0.000393163
ENSMUSG00000015120	Ube2i	0.000401209
ENSMUSG00000000088	Cox5a	0.000404317
ENSMUSG00000021003	Galc	0.000411698
ENSMUSG00000027620	Rbm39	0.000414427
ENSMUSG00000026605	Cenpf	0.000415054
ENSMUSG00000003452	Bicd1	0.000423194
ENSMUSG00000021500	Ddx46	0.000435872
ENSMUSG00000038845	Phb	0.000437749
ENSMUSG00000022667	Cd200r1	0.000438812
ENSMUSG00000025016	Tm9sf3	0.000451306
ENSMUSG00000097705	Gm26740	0.00045156
ENSMUSG00000027165	B230118H07Rik	0.000465999
ENSMUSG00000031633	Slc25a4	0.000465999
ENSMUSG00000059248	Sept9	0.000465999
ENSMUSG00000032841	Prr5l	0.000468187
ENSMUSG00000033088	Triobp	0.000468187
ENSMUSG00000048772	Tmem53	0.000471412
ENSMUSG00000028433	Ubap2	0.000478225
ENSMUSG00000024660	Incenp	0.000482829
ENSMUSG00000028478	Clta	0.000493737
ENSMUSG00000038510	Rpf2	0.000494862
ENSMUSG00000024844	Banf1	0.000511224
ENSMUSG00000037499	Nenf	0.000514672
ENSMUSG00000028896	Rcc1	0.000517754
ENSMUSG00000021606	Ndufs6	0.000519736
ENSMUSG00000022018	Rgcc	0.000531702
ENSMUSG00000102332	Gm19331	0.000540017
ENSMUSG00000031570	Plpp5	0.000562442
ENSMUSG00000015355	Cd48	0.000569982
ENSMUSG00000097180	2700038G22Rik	0.000591084
ENSMUSG00000031765	Mt1	0.000591084
ENSMUSG00000020758	Itgb4	0.000591084
ENSMUSG00000051335	Gfod1	0.00060123
ENSMUSG00000021069	Pygl	0.000601265
ENSMUSG00000032383	Ppib	0.000601564
ENSMUSG00000003363	Pld3	0.0006043
ENSMUSG00000039176	Polg	0.0006043
ENSMUSG00000071551	Akr1c19	0.0006043
ENSMUSG00000053801	Grwd1	0.000604443
ENSMUSG00000028334	Nans	0.000605313
ENSMUSG00000026558	Uck2	0.00061317
ENSMUSG00000048007	Timm8a1	0.000621126
ENSMUSG00000035232	Pdk3	0.000632564
ENSMUSG00000026784	Pdss1	0.000656254
ENSMUSG00000037466	4930427A07Rik	0.000656254
ENSMUSG00000035227	Spcs2	0.000661452
ENSMUSG00000018381	Abi3	0.000676206
ENSMUSG00000003206	Ebi3	0.000680831
ENSMUSG00000022820	Ndufb4	0.000682995
ENSMUSG00000071714	Csf2rb2	0.000683553
ENSMUSG00000058773	Hist1h1b	0.000690963
ENSMUSG00000017778	Cox7c	0.000693637
ENSMUSG00000094870	Zfp131	0.000699515
ENSMUSG00000078202	Nrarp	0.000712091
ENSMUSG00000027523	Gnas	0.000712091
ENSMUSG00000000078	Klf6	0.000723251
ENSMUSG00000019301	Hsd17b1	0.000723624
ENSMUSG00000006386	Tek	0.000725828
ENSMUSG00000024570	Rbfa	0.000755061
ENSMUSG00000096883	Shisa8	0.000804602
ENSMUSG00000030057	Cnbp	0.000805612
ENSMUSG00000032294	Pkm	0.000819688
ENSMUSG00000020869	Lrrc59	0.000819688
ENSMUSG00000046994	Mars2	0.00082794
ENSMUSG00000020219	Timm13	0.00083679
ENSMUSG00000029649	Pomp	0.000858763
ENSMUSG00000028161	Ppp3ca	0.000871945
ENSMUSG00000042345	Ubash3a	0.000875927
ENSMUSG00000025902	Sox17	0.000878407
ENSMUSG00000027831	Veph1	0.000878407
ENSMUSG00000038628	Polr3k	0.00089179
ENSMUSG00000042312	S100a13	0.000907195
ENSMUSG00000033386	Frrs1	0.000912767
ENSMUSG00000041361	Myzap	0.000916528
ENSMUSG00000026473	Glul	0.000920009
ENSMUSG00000044894	Uqcrq	0.000920009
ENSMUSG00000031924	Cyb5b	0.000921141
ENSMUSG00000031214	Ophn1	0.000923936
ENSMUSG00000030609	Aen	0.000926095
ENSMUSG00000025144	Stra13	0.000932202
ENSMUSG00000064354	mt-Co2	0.000941554
ENSMUSG00000031740	Mmp2	0.000946657
ENSMUSG00000029581	Fscn1	0.000947515
ENSMUSG00000034118	Tpst1	0.000978277
ENSMUSG00000049327	Setd8	0.00102578
ENSMUSG00000006281	Tep1	0.00103015
ENSMUSG00000070000	Fcho1	0.00107302
ENSMUSG00000090553	Snrpe	0.00107978
ENSMUSG00000024360	Etf1	0.00110949
ENSMUSG00000025785	Exosc7	0.00111552
ENSMUSG00000032436	Cmtm7	0.00113081
ENSMUSG00000078440	Dohh	0.00113162
ENSMUSG00000031207	Msn	0.00113167
ENSMUSG00000044408	Sptssa	0.00113701
ENSMUSG00000048442	Smim5	0.00113985
ENSMUSG00000007721	Ccdc124	0.00117652
ENSMUSG00000027953	Slc50a1	0.00117956
ENSMUSG00000052459	Atp6v1a	0.00118453
ENSMUSG00000049036	Tmem121	0.00119667
ENSMUSG00000030336	Cd27	0.00120849
ENSMUSG00000034210	Efcab14	0.00122033
ENSMUSG00000057191	AB124611	0.00122033
ENSMUSG00000049124	Gm8186	0.00122033
ENSMUSG00000059479	B3gnt8	0.00122229
ENSMUSG00000025001	Hells	0.00124475
ENSMUSG00000001665	Gstt3	0.00128416
ENSMUSG00000004631	Sgce	0.00128515
ENSMUSG00000062995	Ica1	0.00129051
ENSMUSG00000021065	Fut8	0.00129637
ENSMUSG00000057561	Eif1a	0.0013145
ENSMUSG00000032330	Cox7a2	0.00132194
ENSMUSG00000024758	Rtn3	0.0013248
ENSMUSG00000020900	Myh10	0.00133203
ENSMUSG00000020477	Mrps24	0.00136215
ENSMUSG00000032740	Ccdc88a	0.00138398
ENSMUSG00000034792	Gna15	0.00139035
ENSMUSG00000029610	Aimp2	0.00139266
ENSMUSG00000037972	Snn	0.00139294
ENSMUSG00000020309	Chac2	0.0014039
ENSMUSG00000029036	Atad3a	0.00141274
ENSMUSG00000005204	Senp3	0.0014345
ENSMUSG00000034484	Snx2	0.00143456
ENSMUSG00000017386	Traf4	0.00143747
ENSMUSG00000047394	Odf3b	0.00143992
ENSMUSG00000029364	Wsb2	0.00144065
ENSMUSG00000005533	Igf1r	0.00145638
ENSMUSG00000045411	2410002F23Rik	0.00146472
ENSMUSG00000034994	Eef2	0.00146472
ENSMUSG00000079481	Nhsl2	0.00152952
ENSMUSG00000002996	Hbp1	0.00155754
ENSMUSG00000001741	Il16	0.0015745
ENSMUSG00000055809	Dnaaf3	0.00161274
ENSMUSG00000053040	Aph1c	0.00161274
ENSMUSG00000022024	Sugt1	0.00161539
ENSMUSG00000061286	Exosc5	0.00164215
ENSMUSG00000024359	Hspa9	0.00164215
ENSMUSG00000021569	Trip13	0.00164286
ENSMUSG00000036371	Serbp1	0.00164848
ENSMUSG00000000531	Grasp	0.00166354
ENSMUSG00000004070	Hmox2	0.00169526
ENSMUSG00000024732	Ccdc86	0.00169526
ENSMUSG00000024081	Cebpz	0.00171578
ENSMUSG00000028496	Mllt3	0.0017265
ENSMUSG00000020397	Med7	0.00172809
ENSMUSG00000003955	Fam162a	0.00175786
ENSMUSG00000074785	Plxnc1	0.00175788
ENSMUSG00000074748	Atxn7l3b	0.00176115
ENSMUSG00000036752	Tubb4b	0.00176404
ENSMUSG00000028675	Pnrc2	0.00176404
ENSMUSG00000029394	Cdk2ap1	0.0018058
ENSMUSG00000028416	Bag1	0.00181157
ENSMUSG00000028729	Ebna1bp2	0.00181157
ENSMUSG00000022551	Cyc1	0.00181822
ENSMUSG00000070394	Tmem256	0.00183362
ENSMUSG00000038700	Hoxb5	0.0018456
ENSMUSG00000019920	Lims1	0.00187122
ENSMUSG00000027506	Tpd52	0.00189338
ENSMUSG00000040856	Dlk1	0.0019352
ENSMUSG00000016534	Lamp2	0.00196994
ENSMUSG00000026749	Nek6	0.00201462
ENSMUSG00000034041	Lyl1	0.00201565
ENSMUSG00000025213	Kazald1	0.00204418
ENSMUSG00000042757	Tmem108	0.00208939
ENSMUSG00000028207	Asph	0.00209058
ENSMUSG00000071042	Rasgrp3	0.00209058
ENSMUSG00000060802	B2m	0.00209752
ENSMUSG00000002015	Bcap31	0.00209752
ENSMUSG00000016921	Srsf6	0.00210395
ENSMUSG00000101856	1700096K18Rik	0.00210395
ENSMUSG00000004451	Ralb	0.00212206
ENSMUSG00000025499	Hras	0.00213463
ENSMUSG00000030788	Rnf141	0.00215342
ENSMUSG00000084796	Mir142hg	0.00216848
ENSMUSG00000032280	Tle3	0.00219019
ENSMUSG00000024338	Psmb8	0.00222494
ENSMUSG00000015766	Eps8	0.00223432
ENSMUSG00000075232	Amd1	0.00227403
ENSMUSG00000063077	Kif1b	0.0023805
ENSMUSG00000032712	2810474O19Rik	0.00239067
ENSMUSG00000071078	Nr2c2ap	0.00239376
ENSMUSG00000062014	Gmfb	0.00239819
ENSMUSG00000007656	Arpp19	0.00240732
ENSMUSG00000020120	Plek	0.0024181
ENSMUSG00000027160	Ccdc34	0.00242042
ENSMUSG00000029379	Cxcl3	0.00242042
ENSMUSG00000006731	B4galnt1	0.00242975
ENSMUSG00000021213	Akr1c13	0.00242975
ENSMUSG00000030341	Tnfrsf1a	0.00245771
ENSMUSG00000030894	Tpp1	0.00247223
ENSMUSG00000054387	Mdm4	0.00247459
ENSMUSG00000060098	Prmt7	0.00249501
ENSMUSG00000021190	Lgmn	0.00249501
ENSMUSG00000029911	Ssbp1	0.00250278
ENSMUSG00000065990	Aurkaip1	0.00260253
ENSMUSG00000026281	Dtymk	0.00271921
ENSMUSG00000041313	Slc7a1	0.00280337
ENSMUSG00000031387	Renbp	0.0028327
ENSMUSG00000034883	Lrr1	0.00287282
ENSMUSG00000003038	Hmgn2	0.0029171
ENSMUSG00000053012	Krcc1	0.00303107
ENSMUSG00000030688	Stard10	0.00306056
ENSMUSG00000041817	Fam169a	0.0030895
ENSMUSG00000032010	Usp2	0.00310746
ENSMUSG00000037940	Inpp4b	0.00311542
ENSMUSG00000047260	Emc6	0.00313122
ENSMUSG00000001054	Rmnd5b	0.00314687
ENSMUSG00000029705	Cux1	0.00315589
ENSMUSG00000025907	Rb1cc1	0.00316788
ENSMUSG00000047766	Lrrc49	0.00316788
ENSMUSG00000043168	4930426D05Rik	0.00317452
ENSMUSG00000025511	Tspan4	0.00318376
ENSMUSG00000038393	Txnip	0.00324221
ENSMUSG00000018008	Cyth4	0.00324221
ENSMUSG00000025510	Cd151	0.00327049
ENSMUSG00000049091	Sephs2	0.00329419
ENSMUSG00000031976	Urb2	0.00334998
ENSMUSG00000061143	Maml3	0.00335543
ENSMUSG00000061474	Mrps36	0.00337114
ENSMUSG00000035914	Cd276	0.00337658
ENSMUSG00000031839	Hsbp1	0.00341118
ENSMUSG00000043964	Orai3	0.00341723
ENSMUSG00000029392	Rilpl1	0.00344677
ENSMUSG00000003380	Rabac1	0.00344677
ENSMUSG00000016024	Lbp	0.0034922
ENSMUSG00000031155	Pim2	0.00356168
ENSMUSG00000041890	Git2	0.00357433
ENSMUSG00000042367	Gjb3	0.00360127
ENSMUSG00000071379	Hpcal1	0.0036183
ENSMUSG00000005378	Wbscr22	0.00374584
ENSMUSG00000031097	Tnni2	0.00374584
ENSMUSG00000033751	Gadd45gip1	0.00374584
ENSMUSG00000006058	Snf8	0.00379159
ENSMUSG00000032412	Atp1b3	0.00382306
ENSMUSG00000023988	Bysl	0.00388053
ENSMUSG00000022463	Srebf2	0.00388616
ENSMUSG00000030720	Cln3	0.00389281
ENSMUSG00000021643	Serf1	0.00389908
ENSMUSG00000034532	Fbxo16	0.00394458
ENSMUSG00000079480	Pin4	0.00394565
ENSMUSG00000057130	Txnl4a	0.00396511
ENSMUSG00000006412	Pfdn2	0.00397647
ENSMUSG00000028560	Usp1	0.00397967
ENSMUSG00000017176	Nt5c3b	0.00397967
ENSMUSG00000067038	Rps12-ps3	0.00399411
ENSMUSG00000024677	Ms4a6b	0.0040065
ENSMUSG00000028217	Cdh17	0.00404474
ENSMUSG00000087590	Epb41l4aos	0.00404474
ENSMUSG00000058355	Abce1	0.00405555
ENSMUSG00000071669	Snx29	0.0040619
ENSMUSG00000040345	Arhgap9	0.00413059
ENSMUSG00000040459	Arglu1	0.00413546
ENSMUSG00000046806	3110062M04Rik	0.00413767
ENSMUSG00000026932	Nacc2	0.00418319
ENSMUSG00000032423	Syncrip	0.00418381
ENSMUSG00000029228	Lnx1	0.00420573
ENSMUSG00000035278	Plekhj1	0.0042082
ENSMUSG00000005142	Man2b1	0.00423634
ENSMUSG00000018569	Cldn7	0.00423992
ENSMUSG00000055446	A630091E08Rik	0.00426233
ENSMUSG00000030921	Trim30a	0.00426233
ENSMUSG00000029404	Arl6ip4	0.00434071
ENSMUSG00000040158	Tax1bp3	0.00434946
ENSMUSG00000034781	Gna11	0.0044175
ENSMUSG00000046768	Rhoj	0.00441783
ENSMUSG00000031616	Ednra	0.00442571
ENSMUSG00000039220	Ppp1r10	0.00449614
ENSMUSG00000072949	Acot1	0.00461594
ENSMUSG00000004791	Pgf	0.00461594
ENSMUSG00000030867	Plk1	0.00461837
ENSMUSG00000039697	Ncoa7	0.00463861
ENSMUSG00000071273	Gm5145	0.00467391
ENSMUSG00000020267	Hint1	0.00467448
ENSMUSG00000070493	Chchd2	0.0046851
ENSMUSG00000031627	Irf2	0.0047243
ENSMUSG00000021493	Pdlim7	0.0047642
ENSMUSG00000054850	Smim10l2a	0.00477185
ENSMUSG00000003868	Ruvbl2	0.00480521
ENSMUSG00000058927	Gm10053	0.00481105
ENSMUSG00000027642	Rpn2	0.00482166
ENSMUSG00000016481	Cr1l	0.00484236
ENSMUSG00000029507	Pus1	0.00484236
ENSMUSG00000094626	Cecr6	0.00491196
ENSMUSG00000051185	Fam174a	0.00497648
ENSMUSG00000005125	Ndrg1	0.00499248
ENSMUSG00000022842	Ece2	0.00502594
ENSMUSG00000035212	Leprot	0.00505639
ENSMUSG00000036390	Gadd45a	0.00505639
ENSMUSG00000063065	Mapk3	0.00507837
ENSMUSG00000044533	Rps2	0.00510601
ENSMUSG00000020089	Ppa1	0.00512871
ENSMUSG00000025529	Zfp711	0.00514313
ENSMUSG00000038279	Nop2	0.00515219
ENSMUSG00000018326	Ywhab	0.00518538
ENSMUSG00000024480	Ap3s1	0.00518538
ENSMUSG00000033436	Armcx2	0.00520437
ENSMUSG00000028572	Hook1	0.00528141
ENSMUSG00000034786	Gpsm3	0.00528797
ENSMUSG00000020592	Sdc1	0.00530519
ENSMUSG00000035776	Cd99l2	0.0053656
ENSMUSG00000024800	Rpp30	0.00538199
ENSMUSG00000026360	Rgs2	0.00546137
ENSMUSG00000036478	Btg1	0.00546937
ENSMUSG00000053819	Camk2d	0.00547621
ENSMUSG00000024613	Tcof1	0.00549233
ENSMUSG00000050856	Atp5k	0.00550225
ENSMUSG00000075702	Selm	0.00552554
ENSMUSG00000055917	Zfp277	0.00554858
ENSMUSG00000030714	Sgf29	0.00556195
ENSMUSG00000023206	Il15ra	0.00556672
ENSMUSG00000031107	Rbmx2	0.00556854
ENSMUSG00000020182	Ddc	0.00558098
ENSMUSG00000052397	Ezr	0.00562979
ENSMUSG00000026037	Orc2	0.00570156
ENSMUSG00000071537	Klrg2	0.00570789
ENSMUSG00000056665	Them6	0.00572511
ENSMUSG00000037348	Paqr7	0.00578639
ENSMUSG00000052962	Mrpl35	0.00582377
ENSMUSG00000019297	Nop9	0.00592198
ENSMUSG00000014633	Cmc2	0.00595899
ENSMUSG00000024793	Tnfrsf25	0.00598622
ENSMUSG00000041264	Uspl1	0.00600826
ENSMUSG00000027509	Rae1	0.00600941
ENSMUSG00000025732	Fam195a	0.00605432
ENSMUSG00000048170	Mcmbp	0.00607925
ENSMUSG00000006169	Clint1	0.00607925
ENSMUSG00000040272	Accs	0.00611593
ENSMUSG00000034998	Foxn2	0.00611756
ENSMUSG00000061086	Myl4	0.00612512
ENSMUSG00000029246	Ppat	0.00614556
ENSMUSG00000048489	8430408G22Rik	0.00620291
ENSMUSG00000021281	Tnfaip2	0.00621426
ENSMUSG00000040824	Snrpd2	0.0062415
ENSMUSG00000003814	Calr	0.00631737
ENSMUSG00000017830	Dhx58	0.00643517
ENSMUSG00000037376	Trmt6	0.00647915
ENSMUSG00000035754	Wdr18	0.00647915
ENSMUSG00000002668	Dennd1c	0.00647915
ENSMUSG00000063129	Aldoart2	0.00651301
ENSMUSG00000027185	Nat10	0.00667457
ENSMUSG00000036992	Nxt1	0.00667457
ENSMUSG00000028018	Gstcd	0.00667457
ENSMUSG00000073888	Ccl27a	0.00667457
ENSMUSG00000049128	Ivl	0.006704
ENSMUSG00000028156	Eif4e	0.00674088
ENSMUSG00000040957	Cables1	0.00674718
ENSMUSG00000032028	Nxpe2	0.0068303
ENSMUSG00000023156	Rpp14	0.00683425
ENSMUSG00000029672	Fam3c	0.00686528
ENSMUSG00000017561	Crlf3	0.00687369
ENSMUSG00000024399	Ltb	0.00687369
ENSMUSG00000031712	Il15	0.00688802
ENSMUSG00000109324	Prmt1	0.0069067
ENSMUSG00000039315	Clnk	0.00693842
ENSMUSG00000050147	F2rl3	0.00693842
ENSMUSG00000068758	Il3ra	0.00695934
ENSMUSG00000005610	Eif4g2	0.00709794
ENSMUSG00000095567	Noc2l	0.00712087
ENSMUSG00000028015	Ctso	0.00724963
ENSMUSG00000039047	Pigk	0.00728954
ENSMUSG00000030888	Rrp8	0.00728954
ENSMUSG00000036737	Oxsr1	0.00728954
ENSMUSG00000031578	Mak16	0.00731831
ENSMUSG00000031661	Nkd1	0.00732666
ENSMUSG00000027463	Slc52a3	0.0073906
ENSMUSG00000019945	1700040L02Rik	0.00748
ENSMUSG00000028868	Wasf2	0.00748845
ENSMUSG00000024948	Map4k2	0.00750716
ENSMUSG00000006179	Prss16	0.00750862
ENSMUSG00000025068	Gsto1	0.00751442
ENSMUSG00000046516	Cox17	0.00752895
ENSMUSG00000022439	Parvg	0.00753525
ENSMUSG00000034930	Rtkn	0.00766271
ENSMUSG00000031029	Eif3f	0.00766762
ENSMUSG00000020526	Znhit3	0.007668
ENSMUSG00000017760	Ctsa	0.00767551
ENSMUSG00000004667	Polr2e	0.00770272
ENSMUSG00000003378	Grik5	0.00771333
ENSMUSG00000025049	Taf5	0.00771554
ENSMUSG00000086316	2210013O21Rik	0.00773974
ENSMUSG00000028885	Smpdl3b	0.00777295
ENSMUSG00000064023	Klk8	0.00777295
ENSMUSG00000054074	Skida1	0.00779709
ENSMUSG00000012422	Tmem167	0.00780108
ENSMUSG00000079477	Rab7	0.00782924
ENSMUSG00000040269	Mrps28	0.00793242
ENSMUSG00000052144	Ppp4r2	0.00793242
ENSMUSG00000022564	Grina	0.00793242
ENSMUSG00000042406	Atf4	0.00793242
ENSMUSG00000032002	Dcun1d5	0.00794641
ENSMUSG00000021276	Cinp	0.00795455
ENSMUSG00000054405	Dnajc8	0.00797288
ENSMUSG00000030054	Gp9	0.00799096
ENSMUSG00000026921	Egfl7	0.00804794
ENSMUSG00000040681	Hmgn1	0.00804794
ENSMUSG00000038370	Pcp4l1	0.00806094
ENSMUSG00000009863	Sdhb	0.00814979
ENSMUSG00000024790	Sac3d1	0.00814979
ENSMUSG00000031007	Atp6ap2	0.00816925
ENSMUSG00000039568	Ubald1	0.00822055
ENSMUSG00000026223	Itm2c	0.00823533
ENSMUSG00000026696	Vamp4	0.00823533
ENSMUSG00000032397	Tipin	0.00824108
ENSMUSG00000030282	Cmas	0.00826639
ENSMUSG00000026979	Psd4	0.00836671
ENSMUSG00000031137	Fgf13	0.00838856
ENSMUSG00000005609	Ctr9	0.00838856
ENSMUSG00000069793	Slfn9	0.00842694
ENSMUSG00000057132	Rpgrip1	0.00843773
ENSMUSG00000071723	Gspt2	0.00846341
ENSMUSG00000038244	Mical2	0.00850364
ENSMUSG00000048583	Igf2	0.00851339
ENSMUSG00000030056	Isy1	0.00852222
ENSMUSG00000026966	Ssna1	0.00860109
ENSMUSG00000024742	Fen1	0.00860169
ENSMUSG00000027601	Mtfr1	0.00879005
ENSMUSG00000024695	Zfp91	0.00879396
ENSMUSG00000002504	Slc9a3r2	0.00885306
ENSMUSG00000042265	Trem1	0.00892788
ENSMUSG00000032827	Ppp1r9a	0.008974
ENSMUSG00000079563	Pglyrp2	0.008974
ENSMUSG00000032254	Kif23	0.00903288
ENSMUSG00000027207	Galk2	0.00903501
ENSMUSG00000038141	Tmem181a	0.00911177
ENSMUSG00000022940	Pigp	0.00911368
ENSMUSG00000024900	Cpt1a	0.00918952
ENSMUSG00000028693	Nasp	0.00921352
ENSMUSG00000005354	Txn2	0.0093567
ENSMUSG00000037787	Apopt1	0.00945622
ENSMUSG00000025436	Xrcc6bp1	0.00947695
ENSMUSG00000027381	Bcl2l11	0.00955254
ENSMUSG00000005575	Ube2m	0.00964491
ENSMUSG00000057163	Prss2	0.00979813
ENSMUSG00000015944	Gatsl2	0.00989239
ENSMUSG00000063229	Ldha	0.00992864
ENSMUSG00000020167	Tcf3	0.00999088
ENSMUSG00000031897	Psmb10	0.00999565
