## Supplementary Table 6 for "Engineering a niche supporting haematopoietic stem cell development using integrated single cell transcriptomics"

### Sheet: A. L-R Primary AGM HSC Precurso
Ligand-Receptor Interactions involving primary AGM-derived V+61+E+ HSC precursors classified at "HE" and "pre-HSC" cell type
Pair	Ligand	Receptor
ADAM10_AXL	Adam10	Axl
ADAM12_ITGA9	Adam12	Itga9
ADAM12_ITGB1	Adam12	Itgb1
ADAM12_SDC4	Adam12	Sdc4
ADAM15_ITGA5	Adam15	Itga5
ADAM15_ITGA9	Adam15	Itga9
ADAM15_ITGAV	Adam15	Itgav
ADAM15_ITGB1	Adam15	Itgb1
ADAM15_ITGB3	Adam15	Itgb3
ADAM17_ITGA5	Adam17	Itga5
ADAM17_ITGB1	Adam17	Itgb1
ADAM17_NOTCH1	Adam17	Notch1
ADAM9_ITGA6	Adam9	Itga6
ADAM9_ITGAV	Adam9	Itgav
ADAM9_ITGB1	Adam9	Itgb1
ADAM9_ITGB5	Adam9	Itgb5
ADM_CALCRL	Adm	Calcrl
ADM_GPR182	Adm	Gpr182
ADM_RAMP2	Adm	Ramp2
AGRN_LRP4	Agrn	Lrp4
ALOX5AP_ALOX5	Alox5ap	Alox5
ANGPT1_ITGA5	Angpt1	Itga5
ANGPT1_ITGB1	Angpt1	Itgb1
ANGPT1_TEK	Angpt1	Tek
ANGPT1_TIE1	Angpt1	Tie1
ANGPTL2_TIE1	Angptl2	Tie1
ANGPTL4_TIE1	Angptl4	Tie1
ANXA1_DYSF	Anxa1	Dysf
APOE_LDLR	Apoe	Ldlr
APOE_LRP5	Apoe	Lrp5
APOE_LRP8	Apoe	Lrp8
APOE_SCARB1	Apoe	Scarb1
APOE_VLDLR	Apoe	Vldlr
APP_CAV1	App	Cav1
APP_NCSTN	App	Ncstn
APP_TNFRSF21	App	Tnfrsf21
ARF1_INSR	Arf1	Insr
ARF1_PLD2	Arf1	Pld2
B2M_CD247	B2m	Cd247
B2M_HFE	B2m	Hfe
B2M_TFRC	B2m	Tfrc
BGN_LY96	Bgn	Ly96
BGN_TLR2	Bgn	Tlr2
BMP4_ACVR1	Bmp4	Acvr1
BMP4_ACVR2A	Bmp4	Acvr2a
BMP4_ACVR2B	Bmp4	Acvr2b
BMP4_BMPR1A	Bmp4	Bmpr1a
BMP4_BMPR2	Bmp4	Bmpr2
BST1_CAV1	Bst1	Cav1
CALM1_ABCA1	Calm1	Abca1
CALM1_FAS	Calm1	Fas
CALM1_HMMR	Calm1	Hmmr
CALM1_INSR	Calm1	Insr
CALM1_KCNN4	Calm1	Kcnn4
CALM1_MYLK	Calm1	Mylk
CALM1_PTPRA	Calm1	Ptpra
CALM1_VIPR1	Calm1	Vipr1
CALM2_ABCA1	Calm2	Abca1
CALM2_INSR	Calm2	Insr
CALM2_MYLK	Calm2	Mylk
CALM3_ABCA1	Calm3	Abca1
CALM3_INSR	Calm3	Insr
CALM3_MYLK	Calm3	Mylk
CALR_ITGA2B	Calr	Itga2b
CALR_ITGAV	Calr	Itgav
CALR_SCARF1	Calr	Scarf1
CD34_SELP	Cd34	Selp
CLCF1_IL6ST	Clcf1	Il6st
CLCF1_LIFR	Clcf1	Lifr
COL18A1_GPC4	Col18a1	Gpc4
COL18A1_ITGA5	Col18a1	Itga5
COL18A1_ITGB1	Col18a1	Itgb1
COL18A1_KDR	Col18a1	Kdr
COL3A1_ITGB1	Col3a1	Itgb1
COL4A1_CD47	Col4a1	Cd47
COL4A1_CD93	Col4a1	Cd93
COL4A1_ITGA1	Col4a1	Itga1
COL4A1_ITGAV	Col4a1	Itgav
COL4A1_ITGB1	Col4a1	Itgb1
COL4A2_CD93	Col4a2	Cd93
COL4A5_CD47	Col4a5	Cd47
COL4A5_CD93	Col4a5	Cd93
COL4A5_ITGA1	Col4a5	Itga1
COL4A5_ITGAV	Col4a5	Itgav
COL4A5_ITGB1	Col4a5	Itgb1
COL5A1_ITGA1	Col5a1	Itga1
COL5A1_ITGB1	Col5a1	Itgb1
COL5A1_SDC3	Col5a1	Sdc3
COL5A2_ITGA1	Col5a2	Itga1
COL5A2_ITGB1	Col5a2	Itgb1
COL8A1_ITGA1	Col8a1	Itga1
CTGF_ITGA5	Ctgf	Itga5
CTGF_ITGAM	Ctgf	Itgam
CTGF_ITGB2	Ctgf	Itgb2
CTGF_LRP6	Ctgf	Lrp6
CTHRC1_FZD3	Cthrc1	Fzd3
CTHRC1_FZD5	Cthrc1	Fzd5
CTHRC1_FZD6	Cthrc1	Fzd6
CXCL12_ACKR3	Cxcl12	Ackr3
CXCL12_CXCR4	Cxcl12	Cxcr4
CXCL12_ITGB1	Cxcl12	Itgb1
CXCL12_SDC4	Cxcl12	Sdc4
CYR61_CAV1	Cyr61	Cav1
CYR61_ITGA5	Cyr61	Itga5
CYR61_ITGAM	Cyr61	Itgam
CYR61_ITGAV	Cyr61	Itgav
CYR61_ITGB2	Cyr61	Itgb2
CYR61_ITGB3	Cyr61	Itgb3
CYR61_ITGB5	Cyr61	Itgb5
DHH_BOC	Dhh	Boc
DHH_CDON	Dhh	Cdon
DHH_PTCH1	Dhh	Ptch1
DKK1_KREMEN1	Dkk1	Kremen1
DKK1_LRP5	Dkk1	Lrp5
DKK1_LRP6	Dkk1	Lrp6
DKK2_LRP6	Dkk2	Lrp6
DLL1_NOTCH1	Dll1	Notch1
DLL1_NOTCH2	Dll1	Notch2
DLL1_NOTCH3	Dll1	Notch3
DLL1_NOTCH4	Dll1	Notch4
DLL4_NOTCH1	Dll4	Notch1
DLL4_NOTCH2	Dll4	Notch2
DLL4_NOTCH3	Dll4	Notch3
DLL4_NOTCH4	Dll4	Notch4
DUSP18_CD151	Dusp18	Cd151
DUSP18_ITGA1	Dusp18	Itga1
DUSP18_ITGA6	Dusp18	Itga6
DUSP18_ITGB1	Dusp18	Itgb1
DUSP18_ITGB4	Dusp18	Itgb4
DUSP18_RPSA	Dusp18	Rpsa
ECM1_CACHD1	Ecm1	Cachd1
EDIL3_ITGAV	Edil3	Itgav
EDIL3_ITGB5	Edil3	Itgb5
EDN1_EDNRA	Edn1	Ednra
EFEMP2_AQP1	Efemp2	Aqp1
EFNA1_EPHA1	Efna1	Epha1
EFNA1_EPHA2	Efna1	Epha2
EFNA1_EPHA4	Efna1	Epha4
EFNA1_EPHB6	Efna1	Ephb6
EFNA4_EPHA1	Efna4	Epha1
EFNA4_EPHA2	Efna4	Epha2
EFNA4_EPHA4	Efna4	Epha4
EFNA5_EPHA1	Efna5	Epha1
EFNA5_EPHA2	Efna5	Epha2
EFNA5_EPHA4	Efna5	Epha4
EFNA5_EPHB6	Efna5	Ephb6
EFNB1_EPHA4	Efnb1	Epha4
EFNB1_EPHB4	Efnb1	Ephb4
EFNB1_EPHB6	Efnb1	Ephb6
EFNB2_EPHA4	Efnb2	Epha4
EFNB2_EPHB4	Efnb2	Ephb4
EFNB2_EPHB6	Efnb2	Ephb6
EFNB2_PECAM1	Efnb2	Pecam1
EFNB3_EPHA4	Efnb3	Epha4
EFNB3_EPHB4	Efnb3	Ephb4
EFNB3_EPHB6	Efnb3	Ephb6
F10_ITGAM	F10	Itgam
F10_ITGB2	F10	Itgb2
F8_LDLR	F8	Ldlr
FAT4_DCHS1	Fat4	Dchs1
FBLN1_ITGB1	Fbln1	Itgb1
FBLN2_ITGB3	Fbln2	Itgb3
FBN1_ITGA5	Fbn1	Itga5
FBN1_ITGAV	Fbn1	Itgav
FBN1_ITGB1	Fbn1	Itgb1
FBN1_ITGB3	Fbn1	Itgb3
FN1_CD44	Fn1	Cd44
FN1_FLT4	Fn1	Flt4
FN1_IL17RC	Fn1	Il17rc
FN1_ITGA2B	Fn1	Itga2b
FN1_ITGA4	Fn1	Itga4
FN1_ITGA5	Fn1	Itga5
FN1_ITGA6	Fn1	Itga6
FN1_ITGA9	Fn1	Itga9
FN1_ITGAV	Fn1	Itgav
FN1_ITGB1	Fn1	Itgb1
FN1_ITGB3	Fn1	Itgb3
FN1_PLAUR	Fn1	Plaur
FN1_ROBO4	Fn1	Robo4
FST_BMPR2	Fst	Bmpr2
GAS6_AXL	Gas6	Axl
GNAI2_ADCY7	Gnai2	Adcy7
GNAI2_ADRA2A	Gnai2	Adra2a
GNAI2_CAV1	Gnai2	Cav1
GNAI2_EDNRA	Gnai2	Ednra
GNAI2_F2R	Gnai2	F2r
GNAI2_IGF1R	Gnai2	Igf1r
GNAI2_PTPRU	Gnai2	Ptpru
GNAI2_S1PR1	Gnai2	S1pr1
GNAI2_S1PR3	Gnai2	S1pr3
GNAI2_S1PR4	Gnai2	S1pr4
GNAI2_TBXA2R	Gnai2	Tbxa2r
GNAI2_UNC5B	Gnai2	Unc5b
GNAS_ADCY7	Gnas	Adcy7
GNAS_VIPR1	Gnas	Vipr1
GSTP1_TRAF2	Gstp1	Traf2
HAS2_CD44	Has2	Cd44
HAS2_HMMR	Has2	Hmmr
HBEGF_CD44	Hbegf	Cd44
HBEGF_CD82	Hbegf	Cd82
HBEGF_CD9	Hbegf	Cd9
HMGB1_SDC1	Hmgb1	Sdc1
HMGB1_THBD	Hmgb1	Thbd
HRAS_CAV1	Hras	Cav1
HRAS_INSR	Hras	Insr
HRAS_TLR2	Hras	Tlr2
HSP90AA1_FGFR3	Hsp90aa1	Fgfr3
HSP90B1_TLR2	Hsp90b1	Tlr2
HSPG2_ITGB1	Hspg2	Itgb1
HSPG2_PTPRS	Hspg2	Ptprs
HSPG2_SDC1	Hspg2	Sdc1
ICAM1_CAV1	Icam1	Cav1
ICAM1_IL2RG	Icam1	Il2rg
ICAM1_ITGAM	Icam1	Itgam
ICAM1_ITGB2	Icam1	Itgb2
ICAM2_ITGAM	Icam2	Itgam
ICAM2_ITGB2	Icam2	Itgb2
IGF1_IGF1R	Igf1	Igf1r
IGF1_INSR	Igf1	Insr
IGF2_IGF1R	Igf2	Igf1r
IGF2_IGF2R	Igf2	Igf2r
IGF2_INSR	Igf2	Insr
IGFBP4_FZD8	Igfbp4	Fzd8
IGFBP4_LRP6	Igfbp4	Lrp6
IL15_IL15RA	Il15	Il15ra
IL15_IL2RG	Il15	Il2rg
IL16_KCND1	Il16	Kcnd1
INHBB_ACVR1	Inhbb	Acvr1
INHBB_ACVR1B	Inhbb	Acvr1b
INHBB_ACVR2A	Inhbb	Acvr2a
INHBB_ACVR2B	Inhbb	Acvr2b
ITGB3BP_ITGB3	Itgb3bp	Itgb3
ITGB3BP_ITGB5	Itgb3bp	Itgb5
JAG1_NOTCH1	Jag1	Notch1
JAG1_NOTCH2	Jag1	Notch2
JAG1_NOTCH3	Jag1	Notch3
JAG1_NOTCH4	Jag1	Notch4
JAG2_NOTCH1	Jag2	Notch1
JAG2_NOTCH2	Jag2	Notch2
JAG2_NOTCH3	Jag2	Notch3
JAG2_NOTCH4	Jag2	Notch4
KITLG_EPOR	Kitl	Epor
KITLG_KIT	Kitl	Kit
LAMA4_ITGA6	Lama4	Itga6
LAMA4_ITGAV	Lama4	Itgav
LAMA4_ITGB1	Lama4	Itgb1
LAMA5_BCAM	Lama5	Bcam
LAMA5_ITGA6	Lama5	Itga6
LAMA5_ITGB1	Lama5	Itgb1
LAMA5_ITGB4	Lama5	Itgb4
LAMA5_SDC1	Lama5	Sdc1
LAMB1_ITGA1	Lamb1	Itga1
LAMB1_ITGA6	Lamb1	Itga6
LAMB1_ITGAV	Lamb1	Itgav
LAMB1_ITGB1	Lamb1	Itgb1
LAMB1_ITGB4	Lamb1	Itgb4
LAMB2_RPSA	Lamb2	Rpsa
LAMC1_ITGA1	Lamc1	Itga1
LAMC1_ITGA6	Lamc1	Itga6
LAMC1_ITGAV	Lamc1	Itgav
LAMC1_ITGB1	Lamc1	Itgb1
LAMC1_ITGB4	Lamc1	Itgb4
LAMC3_ITGA6	Lamc3	Itga6
LAMC3_ITGB1	Lamc3	Itgb1
LAMC3_ITGB4	Lamc3	Itgb4
LGALS3BP_ITGB1	Lgals3bp	Itgb1
LGALS3BP_VANGL1	Lgals3bp	Vangl1
LIN7C_ABCA1	Lin7c	Abca1
LRPAP1_LDLR	Lrpap1	Ldlr
LRPAP1_LRP8	Lrpap1	Lrp8
LRPAP1_SORT1	Lrpap1	Sort1
LRPAP1_VLDLR	Lrpap1	Vldlr
LTBP1_ITGB5	Ltbp1	Itgb5
LTBP3_ITGB5	Ltbp3	Itgb5
MADCAM1_CD44	Madcam1	Cd44
MADCAM1_ITGA4	Madcam1	Itga4
MDK_ITGA4	Mdk	Itga4
MDK_ITGA6	Mdk	Itga6
MDK_ITGB1	Mdk	Itgb1
MDK_PTPRB	Mdk	Ptprb
MDK_SDC1	Mdk	Sdc1
MDK_SDC3	Mdk	Sdc3
MDK_SDC4	Mdk	Sdc4
MFAP2_NOTCH1	Mfap2	Notch1
MFAP5_NOTCH1	Mfap5	Notch1
MFGE8_ITGAV	Mfge8	Itgav
MFGE8_ITGB3	Mfge8	Itgb3
MFNG_NOTCH1	Mfng	Notch1
MFNG_NOTCH2	Mfng	Notch2
NAMPT_INSR	Nampt	Insr
NCAM1_FGFR1	Ncam1	Fgfr1
NCAM1_PTPRA	Ncam1	Ptpra
NCAM1_ROBO1	Ncam1	Robo1
NID1_ITGAV	Nid1	Itgav
NID1_ITGB1	Nid1	Itgb1
NID1_ITGB3	Nid1	Itgb3
NID1_PTPRF	Nid1	Ptprf
NLGN2_NRXN3	Nlgn2	Nrxn3
NOV_NOTCH1	Nov	Notch1
NOV_PLXNA1	Nov	Plxna1
NPNT_ITGB1	Npnt	Itgb1
NPPC_NPR3	Nppc	Npr3
NTS_SORT1	Nts	Sort1
NUCB2_ERAP1	Nucb2	Erap1
PDGFA_PDGFRA	Pdgfa	Pdgfra
PDGFB_ITGAV	Pdgfb	Itgav
PDGFB_PDGFRA	Pdgfb	Pdgfra
PDGFB_S1PR1	Pdgfb	S1pr1
PDGFC_FLT1	Pdgfc	Flt1
PDGFC_FLT4	Pdgfc	Flt4
PDGFC_KDR	Pdgfc	Kdr
PDGFC_PDGFRA	Pdgfc	Pdgfra
PDGFD_PDGFRA	Pdgfd	Pdgfra
PF4_LDLR	Pf4	Ldlr
PF4_PROCR	Pf4	Procr
PF4_THBD	Pf4	Thbd
PGF_FLT1	Pgf	Flt1
PGF_NRP1	Pgf	Nrp1
PIGF_FLT1	Pigf	Flt1
PKM_CD44	Pkm	Cd44
PLAT_ITGAM	Plat	Itgam
PLAT_ITGB2	Plat	Itgb2
PLAU_IGF2R	Plau	Igf2r
PLAU_ITGA5	Plau	Itga5
PLAU_ITGAM	Plau	Itgam
PLAU_ITGAV	Plau	Itgav
PLAU_ITGB1	Plau	Itgb1
PLAU_ITGB2	Plau	Itgb2
PLAU_ITGB5	Plau	Itgb5
PLAU_PLAUR	Plau	Plaur
PLAU_VLDLR	Plau	Vldlr
PROS1_AXL	Pros1	Axl
PRSS23_TMEM222	Prss23	Tmem222
PSAP_SORT1	Psap	Sort1
PSEN1_CD44	Psen1	Cd44
PSEN1_NCSTN	Psen1	Ncstn
PSEN1_NOTCH1	Psen1	Notch1
PSEN1_NOTCH2	Psen1	Notch2
PSEN1_NOTCH3	Psen1	Notch3
PSEN1_NOTCH4	Psen1	Notch4
PTDSS1_JMJD6	Ptdss1	Jmjd6
PTDSS1_SCARB1	Ptdss1	Scarb1
PTMA_VIPR1	Ptma	Vipr1
PTN_PLXNB2	Ptn	Plxnb2
PTN_PTPRB	Ptn	Ptprb
PTN_PTPRS	Ptn	Ptprs
PTN_SDC1	Ptn	Sdc1
PTN_SDC3	Ptn	Sdc3
QDPR_DYSF	Qdpr	Dysf
RGMB_BMPR2	Rgmb	Bmpr2
RGMB_NEO1	Rgmb	Neo1
RSPO3_FZD8	Rspo3	Fzd8
RSPO3_LRP6	Rspo3	Lrp6
RSPO3_SDC4	Rspo3	Sdc4
SEMA3A_NRP1	Sema3a	Nrp1
SEMA3A_PLXNA1	Sema3a	Plxna1
SEMA3A_PLXNA2	Sema3a	Plxna2
SEMA3A_PLXNA3	Sema3a	Plxna3
SEMA3A_PLXNA4	Sema3a	Plxna4
SEMA3E_NRP1	Sema3e	Nrp1
SEMA3E_PLXND1	Sema3e	Plxnd1
SEMA3F_NRP1	Sema3f	Nrp1
SEMA3F_PLXNA1	Sema3f	Plxna1
SEMA3F_PLXNA3	Sema3f	Plxna3
SEMA4C_PLXNB2	Sema4c	Plxnb2
SEMA4D_MET	Sema4d	Met
SEMA4D_PLXNB1	Sema4d	Plxnb1
SEMA4D_PLXNB2	Sema4d	Plxnb2
SEMA6A_PLXNA2	Sema6a	Plxna2
SEMA6A_PLXNA4	Sema6a	Plxna4
SEMA6D_KDR	Sema6d	Kdr
SEMA6D_PLXNA1	Sema6d	Plxna1
SEMA6D_TYROBP	Sema6d	Tyrobp
SEMA7A_ITGA1	Sema7a	Itga1
SEMA7A_ITGB1	Sema7a	Itgb1
SEMA7A_PLXNC1	Sema7a	Plxnc1
SERPINE1_ITGAV	Serpine1	Itgav
SERPINE1_ITGB5	Serpine1	Itgb5
SERPINE1_PLAUR	Serpine1	Plaur
SFRP1_FZD2	Sfrp1	Fzd2
SFRP1_FZD6	Sfrp1	Fzd6
SLIT2_ROBO1	Slit2	Robo1
SLIT2_ROBO4	Slit2	Robo4
SLIT2_SDC1	Slit2	Sdc1
SORBS1_INSR	Sorbs1	Insr
SORBS1_ITGA1	Sorbs1	Itga1
SORBS1_ITGB5	Sorbs1	Itgb5
SOST_LRP5	Sost	Lrp5
SOST_LRP6	Sost	Lrp6
SPON2_ITGAM	Spon2	Itgam
SPON2_ITGB2	Spon2	Itgb2
TFPI_SDC4	Tfpi	Sdc4
TFPI_VLDLR	Tfpi	Vldlr
TGFB1_ACVRL1	Tgfb1	Acvrl1
TGFB1_CAV1	Tgfb1	Cav1
TGFB1_CD109	Tgfb1	Cd109
TGFB1_CXCR4	Tgfb1	Cxcr4
TGFB1_ENG	Tgfb1	Eng
TGFB1_ITGAV	Tgfb1	Itgav
TGFB1_TGFBR1	Tgfb1	Tgfbr1
TGFB1_TGFBR2	Tgfb1	Tgfbr2
TGFB1_TGFBR3	Tgfb1	Tgfbr3
TGFB2_ACVR1	Tgfb2	Acvr1
TGFB2_ENG	Tgfb2	Eng
TGFB2_TGFBR1	Tgfb2	Tgfbr1
TGFB2_TGFBR2	Tgfb2	Tgfbr2
TGFB2_TGFBR3	Tgfb2	Tgfbr3
TGM2_ITGA4	Tgm2	Itga4
TGM2_ITGA9	Tgm2	Itga9
TGM2_ITGB1	Tgm2	Itgb1
TGM2_ITGB3	Tgm2	Itgb3
TGM2_SDC4	Tgm2	Sdc4
TGM2_TBXA2R	Tgm2	Tbxa2r
THBS1_CD47	Thbs1	Cd47
THBS1_ITGA2B	Thbs1	Itga2b
THBS1_ITGA4	Thbs1	Itga4
THBS1_ITGA6	Thbs1	Itga6
THBS1_ITGB1	Thbs1	Itgb1
THBS1_ITGB3	Thbs1	Itgb3
THBS1_LRP5	Thbs1	Lrp5
THBS1_SCARB1	Thbs1	Scarb1
THBS1_SDC1	Thbs1	Sdc1
THBS1_SDC4	Thbs1	Sdc4
TIMP1_CD63	Timp1	Cd63
TIMP2_ITGB1	Timp2	Itgb1
TIMP3_KDR	Timp3	Kdr
TNC_ITGA5	Tnc	Itga5
TNC_ITGA9	Tnc	Itga9
TNC_ITGAV	Tnc	Itgav
TNC_ITGB1	Tnc	Itgb1
TNC_PTPRB	Tnc	Ptprb
TNC_SDC1	Tnc	Sdc1
TNC_SDC4	Tnc	Sdc4
TNFSF12_TNFRSF12A	Tnfsf12	Tnfrsf12a
TNFSF12_TNFRSF25	Tnfsf12	Tnfrsf25
UBA52_ACVR1	Uba52	Acvr1
UBA52_NOTCH1	Uba52	Notch1
UBA52_TGFBR1	Uba52	Tgfbr1
UBA52_TGFBR2	Uba52	Tgfbr2
VCAM1_ITGA4	Vcam1	Itga4
VCAM1_ITGA9	Vcam1	Itga9
VCAM1_ITGB1	Vcam1	Itgb1
VCAM1_ITGB2	Vcam1	Itgb2
VEGFA_FLT1	Vegfa	Flt1
VEGFA_ITGA9	Vegfa	Itga9
VEGFA_ITGAV	Vegfa	Itgav
VEGFA_ITGB1	Vegfa	Itgb1
VEGFA_KDR	Vegfa	Kdr
VEGFA_NRP1	Vegfa	Nrp1
VEGFA_RET	Vegfa	Ret
VEGFA_SIRPA	Vegfa	Sirpa
VEGFB_FLT1	Vegfb	Flt1
VEGFB_NRP1	Vegfb	Nrp1
VEGFB_RET	Vegfb	Ret
VEGFC_FLT1	Vegfc	Flt1
VEGFC_FLT4	Vegfc	Flt4
VEGFC_ITGA9	Vegfc	Itga9
VEGFC_ITGB1	Vegfc	Itgb1
VEGFC_KDR	Vegfc	Kdr
VEGFC_LYVE1	Vegfc	Lyve1
VEGFC_VIPR2	Vegfc	Vipr2
VIM_CD44	Vim	Cd44
VWF_GP1BA	Vwf	Gp1ba
VWF_ITGA2B	Vwf	Itga2b
VWF_SELP	Vwf	Selp
VWF_SIRPA	Vwf	Sirpa
WNT5A_FZD1	Wnt5a	Fzd1
WNT5A_FZD2	Wnt5a	Fzd2
WNT5A_FZD4	Wnt5a	Fzd4
WNT5A_FZD5	Wnt5a	Fzd5
WNT5A_FZD6	Wnt5a	Fzd6
WNT5A_FZD8	Wnt5a	Fzd8
WNT5A_LRP5	Wnt5a	Lrp5
WNT5A_MCAM	Wnt5a	Mcam
WNT5A_RYK	Wnt5a	Ryk

### Sheet: B. L-R In Vitro HSC
Ligand-Receptor Interactions involving cells (classified as “HSC” type) generated following AGM-EC co-culture of V+61+E+ cells
Pair	Ligand	Receptor
ADAM10_AXL	Adam10	Axl
ADAM12_ITGB1	Adam12	Itgb1
ADAM15_ITGA5	Adam15	Itga5
ADAM15_ITGAV	Adam15	Itgav
ADAM15_ITGB1	Adam15	Itgb1
ADAM15_ITGB3	Adam15	Itgb3
ADAM17_ITGA5	Adam17	Itga5
ADAM17_ITGB1	Adam17	Itgb1
ADAM17_NOTCH1	Adam17	Notch1
ADAM9_ITGA3	Adam9	Itga3
ADAM9_ITGA6	Adam9	Itga6
ADAM9_ITGAV	Adam9	Itgav
ADAM9_ITGB1	Adam9	Itgb1
ADM_CALCRL	Adm	Calcrl
ADM_GPR182	Adm	Gpr182
ADM_RAMP2	Adm	Ramp2
ANGPT1_ITGA5	Angpt1	Itga5
ANGPT1_ITGB1	Angpt1	Itgb1
ANGPT1_TEK	Angpt1	Tek
ANGPT1_TIE1	Angpt1	Tie1
ANGPTL2_TIE1	Angptl2	Tie1
ANGPTL4_TIE1	Angptl4	Tie1
ANXA1_DYSF	Anxa1	Dysf
APOE_LDLR	Apoe	Ldlr
APOE_LRP5	Apoe	Lrp5
APOE_LRP8	Apoe	Lrp8
APOE_SCARB1	Apoe	Scarb1
APOE_VLDLR	Apoe	Vldlr
APP_CAV1	App	Cav1
APP_CD74	App	Cd74
APP_NCSTN	App	Ncstn
APP_TNFRSF21	App	Tnfrsf21
ARF1_INSR	Arf1	Insr
ARF1_PLD2	Arf1	Pld2
B2M_CD247	B2m	Cd247
B2M_HFE	B2m	Hfe
B2M_TFRC	B2m	Tfrc
BGN_LY96	Bgn	Ly96
BGN_TLR4	Bgn	Tlr4
BMP4_ACVR1	Bmp4	Acvr1
BMP4_BMPR2	Bmp4	Bmpr2
BST1_CAV1	Bst1	Cav1
CALM1_ABCA1	Calm1	Abca1
CALM1_FAS	Calm1	Fas
CALM1_HMMR	Calm1	Hmmr
CALM1_INSR	Calm1	Insr
CALM1_KCNN4	Calm1	Kcnn4
CALM1_MYLK	Calm1	Mylk
CALM1_PTPRA	Calm1	Ptpra
CALM1_VIPR1	Calm1	Vipr1
CALM2_ABCA1	Calm2	Abca1
CALM2_INSR	Calm2	Insr
CALM2_MYLK	Calm2	Mylk
CALM3_ABCA1	Calm3	Abca1
CALM3_INSR	Calm3	Insr
CALM3_MYLK	Calm3	Mylk
CALR_ITGA2B	Calr	Itga2b
CALR_ITGA3	Calr	Itga3
CALR_ITGAV	Calr	Itgav
CALR_SCARF1	Calr	Scarf1
CD34_SELP	Cd34	Selp
CLCF1_IL6ST	Clcf1	Il6st
CLCF1_LIFR	Clcf1	Lifr
COL18A1_ITGA5	Col18a1	Itga5
COL18A1_ITGB1	Col18a1	Itgb1
COL18A1_KDR	Col18a1	Kdr
COL3A1_ITGB1	Col3a1	Itgb1
COL4A1_CD47	Col4a1	Cd47
COL4A1_CD93	Col4a1	Cd93
COL4A1_ITGAV	Col4a1	Itgav
COL4A1_ITGB1	Col4a1	Itgb1
COL4A2_CD93	Col4a2	Cd93
COL4A5_CD47	Col4a5	Cd47
COL4A5_CD93	Col4a5	Cd93
COL4A5_ITGAV	Col4a5	Itgav
COL4A5_ITGB1	Col4a5	Itgb1
COL5A1_ITGB1	Col5a1	Itgb1
COL5A1_SDC3	Col5a1	Sdc3
COL5A2_ITGB1	Col5a2	Itgb1
CTGF_ITGA5	Ctgf	Itga5
CTGF_ITGB2	Ctgf	Itgb2
CTGF_LRP6	Ctgf	Lrp6
CTHRC1_FZD6	Cthrc1	Fzd6
CXCL12_ACKR3	Cxcl12	Ackr3
CXCL12_CXCR3	Cxcl12	Cxcr3
CXCL12_ITGB1	Cxcl12	Itgb1
CYR61_CAV1	Cyr61	Cav1
CYR61_ITGA5	Cyr61	Itga5
CYR61_ITGAV	Cyr61	Itgav
CYR61_ITGB2	Cyr61	Itgb2
CYR61_ITGB3	Cyr61	Itgb3
DHH_PTCH1	Dhh	Ptch1
DKK1_KREMEN1	Dkk1	Kremen1
DKK1_LRP5	Dkk1	Lrp5
DKK1_LRP6	Dkk1	Lrp6
DKK2_LRP6	Dkk2	Lrp6
DLL1_NOTCH1	Dll1	Notch1
DLL1_NOTCH2	Dll1	Notch2
DLL4_NOTCH1	Dll4	Notch1
DLL4_NOTCH2	Dll4	Notch2
DUSP18_CD151	Dusp18	Cd151
DUSP18_ITGA3	Dusp18	Itga3
DUSP18_ITGA6	Dusp18	Itga6
DUSP18_ITGB1	Dusp18	Itgb1
DUSP18_ITGB4	Dusp18	Itgb4
DUSP18_RPSA	Dusp18	Rpsa
EDIL3_ITGAV	Edil3	Itgav
EDN1_EDNRB	Edn1	Ednrb
EFNA1_EPHA2	Efna1	Epha2
EFNA1_EPHB1	Efna1	Ephb1
EFNA4_EPHA2	Efna4	Epha2
EFNA5_EPHA2	Efna5	Epha2
EFNA5_EPHB1	Efna5	Ephb1
EFNA5_EPHB2	Efna5	Ephb2
EFNB1_EPHB1	Efnb1	Ephb1
EFNB1_EPHB2	Efnb1	Ephb2
EFNB1_EPHB4	Efnb1	Ephb4
EFNB2_EPHB1	Efnb2	Ephb1
EFNB2_EPHB2	Efnb2	Ephb2
EFNB2_EPHB4	Efnb2	Ephb4
EFNB2_PECAM1	Efnb2	Pecam1
EFNB3_EPHB1	Efnb3	Ephb1
EFNB3_EPHB2	Efnb3	Ephb2
EFNB3_EPHB4	Efnb3	Ephb4
F10_ITGB2	F10	Itgb2
F8_LDLR	F8	Ldlr
FBLN1_ITGB1	Fbln1	Itgb1
FBLN2_ITGB3	Fbln2	Itgb3
FBN1_ITGA5	Fbn1	Itga5
FBN1_ITGAV	Fbn1	Itgav
FBN1_ITGB1	Fbn1	Itgb1
FBN1_ITGB3	Fbn1	Itgb3
FN1_CD44	Fn1	Cd44
FN1_ITGA2B	Fn1	Itga2b
FN1_ITGA3	Fn1	Itga3
FN1_ITGA4	Fn1	Itga4
FN1_ITGA5	Fn1	Itga5
FN1_ITGA6	Fn1	Itga6
FN1_ITGAV	Fn1	Itgav
FN1_ITGB1	Fn1	Itgb1
FN1_ITGB3	Fn1	Itgb3
FN1_ITGB7	Fn1	Itgb7
FN1_PLAUR	Fn1	Plaur
FN1_ROBO4	Fn1	Robo4
FST_BMPR2	Fst	Bmpr2
GAS6_AXL	Gas6	Axl
GNAI2_ADCY7	Gnai2	Adcy7
GNAI2_CAV1	Gnai2	Cav1
GNAI2_CXCR3	Gnai2	Cxcr3
GNAI2_EDNRB	Gnai2	Ednrb
GNAI2_F2R	Gnai2	F2r
GNAI2_IGF1R	Gnai2	Igf1r
GNAI2_S1PR1	Gnai2	S1pr1
GNAI2_S1PR4	Gnai2	S1pr4
GNAI2_TBXA2R	Gnai2	Tbxa2r
GNAS_ADCY7	Gnas	Adcy7
GNAS_VIPR1	Gnas	Vipr1
GSTP1_TRAF2	Gstp1	Traf2
HAS2_CD44	Has2	Cd44
HAS2_HMMR	Has2	Hmmr
HBEGF_CD44	Hbegf	Cd44
HBEGF_CD82	Hbegf	Cd82
HBEGF_CD9	Hbegf	Cd9
HMGB1_SDC1	Hmgb1	Sdc1
HMGB1_THBD	Hmgb1	Thbd
HRAS_CAV1	Hras	Cav1
HRAS_INSR	Hras	Insr
HSP90B1_TLR4	Hsp90b1	Tlr4
HSPA1A_TLR4	Hspa1a	Tlr4
HSPG2_ITGB1	Hspg2	Itgb1
HSPG2_PTPRS	Hspg2	Ptprs
HSPG2_SDC1	Hspg2	Sdc1
ICAM1_CAV1	Icam1	Cav1
ICAM1_IL2RG	Icam1	Il2rg
ICAM1_ITGB2	Icam1	Itgb2
ICAM2_ITGB2	Icam2	Itgb2
IGF1_IGF1R	Igf1	Igf1r
IGF1_INSR	Igf1	Insr
IGF2_IGF1R	Igf2	Igf1r
IGF2_IGF2R	Igf2	Igf2r
IGF2_INSR	Igf2	Insr
IGFBP4_LRP6	Igfbp4	Lrp6
IL15_IL15RA	Il15	Il15ra
IL15_IL2RG	Il15	Il2rg
INHBB_ACVR1	Inhbb	Acvr1
ITGB3BP_ITGB3	Itgb3bp	Itgb3
JAG1_NOTCH1	Jag1	Notch1
JAG1_NOTCH2	Jag1	Notch2
JAG2_NOTCH1	Jag2	Notch1
JAG2_NOTCH2	Jag2	Notch2
KITLG_KIT	Kitl	Kit
LAMA4_ITGA3	Lama4	Itga3
LAMA4_ITGA6	Lama4	Itga6
LAMA4_ITGAV	Lama4	Itgav
LAMA4_ITGB1	Lama4	Itgb1
LAMA5_BCAM	Lama5	Bcam
LAMA5_ITGA3	Lama5	Itga3
LAMA5_ITGA6	Lama5	Itga6
LAMA5_ITGB1	Lama5	Itgb1
LAMA5_ITGB4	Lama5	Itgb4
LAMA5_SDC1	Lama5	Sdc1
LAMB1_ITGA3	Lamb1	Itga3
LAMB1_ITGA6	Lamb1	Itga6
LAMB1_ITGAV	Lamb1	Itgav
LAMB1_ITGB1	Lamb1	Itgb1
LAMB1_ITGB4	Lamb1	Itgb4
LAMB2_RPSA	Lamb2	Rpsa
LAMC1_ITGA3	Lamc1	Itga3
LAMC1_ITGA6	Lamc1	Itga6
LAMC1_ITGAV	Lamc1	Itgav
LAMC1_ITGB1	Lamc1	Itgb1
LAMC1_ITGB4	Lamc1	Itgb4
LAMC3_ITGA3	Lamc3	Itga3
LAMC3_ITGA6	Lamc3	Itga6
LAMC3_ITGB1	Lamc3	Itgb1
LAMC3_ITGB4	Lamc3	Itgb4
LGALS3BP_ITGB1	Lgals3bp	Itgb1
LIN7C_ABCA1	Lin7c	Abca1
LRPAP1_LDLR	Lrpap1	Ldlr
LRPAP1_LRP8	Lrpap1	Lrp8
LRPAP1_SORT1	Lrpap1	Sort1
LRPAP1_VLDLR	Lrpap1	Vldlr
MADCAM1_CD44	Madcam1	Cd44
MADCAM1_ITGA4	Madcam1	Itga4
MADCAM1_ITGB7	Madcam1	Itgb7
MDK_ITGA4	Mdk	Itga4
MDK_ITGA6	Mdk	Itga6
MDK_ITGB1	Mdk	Itgb1
MDK_PTPRB	Mdk	Ptprb
MDK_PTPRZ1	Mdk	Ptprz1
MDK_SDC1	Mdk	Sdc1
MDK_SDC3	Mdk	Sdc3
MFAP2_NOTCH1	Mfap2	Notch1
MFAP5_NOTCH1	Mfap5	Notch1
MFGE8_ITGAV	Mfge8	Itgav
MFGE8_ITGB3	Mfge8	Itgb3
MFNG_NOTCH1	Mfng	Notch1
MFNG_NOTCH2	Mfng	Notch2
NAMPT_INSR	Nampt	Insr
NCAM1_FGFR1	Ncam1	Fgfr1
NCAM1_PTPRA	Ncam1	Ptpra
NID1_ITGA3	Nid1	Itga3
NID1_ITGAV	Nid1	Itgav
NID1_ITGB1	Nid1	Itgb1
NID1_ITGB3	Nid1	Itgb3
NOV_NOTCH1	Nov	Notch1
NOV_PLXNA1	Nov	Plxna1
NPNT_ITGB1	Npnt	Itgb1
NTS_SORT1	Nts	Sort1
NUCB2_ERAP1	Nucb2	Erap1
PDGFB_ITGAV	Pdgfb	Itgav
PDGFB_S1PR1	Pdgfb	S1pr1
PDGFC_FLT1	Pdgfc	Flt1
PDGFC_KDR	Pdgfc	Kdr
PF4_CXCR3	Pf4	Cxcr3
PF4_LDLR	Pf4	Ldlr
PF4_PROCR	Pf4	Procr
PF4_THBD	Pf4	Thbd
PGF_FLT1	Pgf	Flt1
PGF_NRP1	Pgf	Nrp1
PGF_NRP2	Pgf	Nrp2
PIGF_FLT1	Pigf	Flt1
PKM_CD44	Pkm	Cd44
PLAT_ITGB2	Plat	Itgb2
PLAU_IGF2R	Plau	Igf2r
PLAU_ITGA3	Plau	Itga3
PLAU_ITGA5	Plau	Itga5
PLAU_ITGAV	Plau	Itgav
PLAU_ITGB1	Plau	Itgb1
PLAU_ITGB2	Plau	Itgb2
PLAU_PLAUR	Plau	Plaur
PLAU_VLDLR	Plau	Vldlr
PROS1_AXL	Pros1	Axl
PRSS23_TMEM222	Prss23	Tmem222
PSAP_CELSR1	Psap	Celsr1
PSAP_SORT1	Psap	Sort1
PSEN1_CD44	Psen1	Cd44
PSEN1_NCSTN	Psen1	Ncstn
PSEN1_NOTCH1	Psen1	Notch1
PSEN1_NOTCH2	Psen1	Notch2
PTDSS1_JMJD6	Ptdss1	Jmjd6
PTDSS1_SCARB1	Ptdss1	Scarb1
PTMA_VIPR1	Ptma	Vipr1
PTN_PTPRB	Ptn	Ptprb
PTN_PTPRS	Ptn	Ptprs
PTN_PTPRZ1	Ptn	Ptprz1
PTN_SDC1	Ptn	Sdc1
PTN_SDC3	Ptn	Sdc3
QDPR_DYSF	Qdpr	Dysf
RGMB_BMPR2	Rgmb	Bmpr2
RGMB_NEO1	Rgmb	Neo1
RSPO3_LGR4	Rspo3	Lgr4
RSPO3_LRP6	Rspo3	Lrp6
SEMA3A_NRP1	Sema3a	Nrp1
SEMA3A_NRP2	Sema3a	Nrp2
SEMA3A_PLXNA1	Sema3a	Plxna1
SEMA3A_PLXNA2	Sema3a	Plxna2
SEMA3E_NRP1	Sema3e	Nrp1
SEMA3E_PLXND1	Sema3e	Plxnd1
SEMA3F_NRP1	Sema3f	Nrp1
SEMA3F_NRP2	Sema3f	Nrp2
SEMA3F_PLXNA1	Sema3f	Plxna1
SEMA3G_NRP2	Sema3g	Nrp2
SEMA6A_PLXNA2	Sema6a	Plxna2
SEMA6D_KDR	Sema6d	Kdr
SEMA6D_PLXNA1	Sema6d	Plxna1
SEMA6D_TYROBP	Sema6d	Tyrobp
SEMA7A_ITGB1	Sema7a	Itgb1
SEMA7A_PLXNC1	Sema7a	Plxnc1
SERPINE1_ITGAV	Serpine1	Itgav
SERPINE1_PLAUR	Serpine1	Plaur
SFRP1_FZD6	Sfrp1	Fzd6
SLIT2_ROBO4	Slit2	Robo4
SLIT2_SDC1	Slit2	Sdc1
SORBS1_INSR	Sorbs1	Insr
SOST_LRP5	Sost	Lrp5
SOST_LRP6	Sost	Lrp6
SPON2_ITGB2	Spon2	Itgb2
TFPI_VLDLR	Tfpi	Vldlr
TGFB1_ACVRL1	Tgfb1	Acvrl1
TGFB1_CAV1	Tgfb1	Cav1
TGFB1_CD109	Tgfb1	Cd109
TGFB1_ENG	Tgfb1	Eng
TGFB1_ITGAV	Tgfb1	Itgav
TGFB1_TGFBR1	Tgfb1	Tgfbr1
TGFB1_TGFBR2	Tgfb1	Tgfbr2
TGFB1_TGFBR3	Tgfb1	Tgfbr3
TGFB2_ACVR1	Tgfb2	Acvr1
TGFB2_ENG	Tgfb2	Eng
TGFB2_TGFBR1	Tgfb2	Tgfbr1
TGFB2_TGFBR2	Tgfb2	Tgfbr2
TGFB2_TGFBR3	Tgfb2	Tgfbr3
TGM2_ITGA4	Tgm2	Itga4
TGM2_ITGB1	Tgm2	Itgb1
TGM2_ITGB3	Tgm2	Itgb3
TGM2_TBXA2R	Tgm2	Tbxa2r
THBS1_CD47	Thbs1	Cd47
THBS1_ITGA2B	Thbs1	Itga2b
THBS1_ITGA3	Thbs1	Itga3
THBS1_ITGA4	Thbs1	Itga4
THBS1_ITGA6	Thbs1	Itga6
THBS1_ITGB1	Thbs1	Itgb1
THBS1_ITGB3	Thbs1	Itgb3
THBS1_LRP5	Thbs1	Lrp5
THBS1_SCARB1	Thbs1	Scarb1
THBS1_SDC1	Thbs1	Sdc1
TIMP1_CD63	Timp1	Cd63
TIMP2_ITGA3	Timp2	Itga3
TIMP2_ITGB1	Timp2	Itgb1
TIMP3_KDR	Timp3	Kdr
TNC_ITGA5	Tnc	Itga5
TNC_ITGAV	Tnc	Itgav
TNC_ITGB1	Tnc	Itgb1
TNC_PTPRB	Tnc	Ptprb
TNC_PTPRZ1	Tnc	Ptprz1
TNC_SDC1	Tnc	Sdc1
TNFSF12_TNFRSF12A	Tnfsf12	Tnfrsf12a
UBA52_ACVR1	Uba52	Acvr1
UBA52_NOTCH1	Uba52	Notch1
UBA52_TGFBR1	Uba52	Tgfbr1
UBA52_TGFBR2	Uba52	Tgfbr2
VCAM1_ITGA4	Vcam1	Itga4
VCAM1_ITGB1	Vcam1	Itgb1
VCAM1_ITGB2	Vcam1	Itgb2
VCAM1_ITGB7	Vcam1	Itgb7
VEGFA_EPHB2	Vegfa	Ephb2
VEGFA_FLT1	Vegfa	Flt1
VEGFA_ITGAV	Vegfa	Itgav
VEGFA_ITGB1	Vegfa	Itgb1
VEGFA_KDR	Vegfa	Kdr
VEGFA_NRP1	Vegfa	Nrp1
VEGFA_NRP2	Vegfa	Nrp2
VEGFA_SIRPA	Vegfa	Sirpa
VEGFB_FLT1	Vegfb	Flt1
VEGFB_NRP1	Vegfb	Nrp1
VEGFC_FLT1	Vegfc	Flt1
VEGFC_ITGB1	Vegfc	Itgb1
VEGFC_KDR	Vegfc	Kdr
VEGFC_NRP2	Vegfc	Nrp2
VIM_CD44	Vim	Cd44
VWF_ITGA2B	Vwf	Itga2b
VWF_SELP	Vwf	Selp
VWF_SIRPA	Vwf	Sirpa
WNT5A_FZD4	Wnt5a	Fzd4
WNT5A_FZD6	Wnt5a	Fzd6
WNT5A_LRP5	Wnt5a	Lrp5
WNT5A_MCAM	Wnt5a	Mcam
WNT5A_RYK	Wnt5a	Ryk

### Sheet: C. AGM-EC Ligands
All ligands expressed by HSC-supportive AGM-EC lines
Ligands
Ace
Adam10
Adam15
Adam17
Adam9
Adm
Agrn
Angptl4
Anxa1
Apln
Apoe
App
Arf1
B2m
Bgn
Bmp4
Bst1
Calm1
Calm2
Calm3
Calr
Ccl25
Ccl2
Cd34
Cd55
Clcf1
Col18a1
Col4a1
Col4a2
Col4a5
Col5a1
Col5a2
Col8a1
Csf1
Ctgf
Cx3cl1
Cxcl12
Cxcl16
Cxcl1
Cyr61
Dhh
Dkk2
Dll1
Dusp18
Ecm1
Edn1
Efemp2
Efna1
Efna4
Efna5
Efnb1
Efnb2
F8
Fat4
Fbln2
Fbn1
Fn1
Fst
Gas6
Gnai2
Gnas
Gstp1
Hbegf
Hebp1
Hmgb1
Hras
Hsp90aa1
Hsp90b1
Hspg2
Icam1
Icam2
Igf1
Igfbp4
Il15
Inhbb
Itgb3bp
Jag1
Kitl
Lama4
Lama5
Lamb1
Lamb2
Lamc1
Lgals3bp
Lin7c
Lrpap1
Ltbp1
Ltbp3
Mfge8
Mfng
Mmp2
Nampt
Ncam1
Nid1
Nlgn2
Nmb
Nov
Npnt
Nppc
Nrg1
Ntf3
Nucb2
P4hb
Pdap1
Pdgfa
Pdgfb
Pdgfc
Pdgfd
Pf4
Pgf
Pigf
Pkm
Plau
Podxl
Pon2
Pros1
Prss23
Psap
Psen1
Ptdss1
Ptma
Qdpr
Raet1e
Rgmb
Rps19
Rspo3
Rtn4
Sema3a
Sema3e
Sema3f
Sema4c
Sema6a
Sema6d
Serpine1
Slit2
Slit3
Sorbs1
Tcn2
Tfpi
Tgfb1
Tgfb2
Tgm2
Thbs1
Timp1
Timp2
Timp3
Tnc
Tnfsf12
Tslp
Uba52
Vasp
Vcam1
Vegfb
Vim
Vwf
Wnt5a
Yars

### Sheet: D. Primary AGM Art EC Ligands
All ligands expressed by primary AGM-derived V+61+E+ cells classified at "arterial EC" cell type
Ligands
Ace
Adam10
Adam12
Adam15
Adam17
Adam9
Agrn
Alox5ap
Angpt1
Angptl2
Anxa1
Apoe
App
Arf1
B2m
Bgn
Bmp4
Calm1
Calm2
Calm3
Calr
Ccl25
Cd34
Cd55
Clcf1
Col18a1
Col3a1
Col4a1
Col4a2
Col4a5
Col5a2
Col9a2
Csf1
Cthrc1
Cx3cl1
Cxcl12
Cxcl16
Cyr61
Dhh
Dkk1
Dkk2
Dll1
Dll4
Dusp18
Ecm1
Edil3
Edn1
Efemp1
Efemp2
Efna1
Efna4
Efna5
Efnb2
Efnb3
Egfl8
F10
Fat4
Fbln1
Fbln2
Fbn1
Fn1
Gas6
Gnai2
Gnas
Gstp1
Has2
Hbegf
Hebp1
Hmgb1
Hras
Hsp90aa1
Hsp90b1
Hspa1a
Hspg2
Icam1
Icam2
Igf1
Igf2
Igfbp4
Il15
Il16
Itgb3bp
Jag1
Jag2
Kitl
Lama3
Lama4
Lama5
Lamb1
Lamb2
Lamc1
Lamc3
Lgals3bp
Lin7c
Lrpap1
Ltbp1
Ltbp3
Madcam1
Mdk
Mfap2
Mfap5
Mfge8
Mfng
Mmp2
Nampt
Nid1
Nid2
Nmb
Npnt
Nrg1
Ntn4
Ntng1
Nts
Nucb2
P4hb
Pdap1
Pdgfa
Pdgfb
Pdgfd
Pgf
Pigf
Pkm
Plat
Podxl2
Podxl
Pon2
Pros1
Prss23
Psap
Psen1
Ptdss1
Ptma
Ptn
Qdpr
Rgmb
Rps19
Rspo3
Rtn4
Sema3f
Sema3g
Sema4c
Sema4d
Sema6a
Sema6d
Sema7a
Serpine2
Sfrp1
Slit2
Slit3
Sorbs1
Sost
Spon2
Tcn2
Tfpi
Tgfb1
Tgfb2
Tgm2
Timp1
Timp2
Timp3
Tnfsf12
Uba52
Vasp
Vegfa
Vegfb
Vegfc
Vim
Vwf
Wnt11
Yars

### Sheet: E. Primary AGM HSC Precurso Rec
All receptors expressed by primary AGM-derived V+61+E+ HSC precursors (classified at HSC precursor cell type)
Receptors
Abca1
Ackr3
Acvr1
Acvr1b
Acvr2a
Acvr2b
Acvrl1
Adcy7
Adipor1
Adipor2
Adra2a
Adrb2
Agr2
Alox5
Amfr
Aplp2
Aqp1
Atp6ap2
Atrn
Axl
Bambi
Bcam
Bmpr1a
Bmpr2
Boc
Cachd1
Calcrl
Canx
Cav1
Ccrl2
Cd109
Cd151
Cd247
Cd27
Cd40
Cd44
Cd47
Cd5
Cd63
Cd81
Cd82
Cd9
Cd93
Cdh2
Cdh5
Cdon
Cmklr1
Csf2ra
Csf2rb
Cxcr4
Dchs1
Dysf
Ednra
Eng
Epha1
Epha2
Epha4
Ephb4
Ephb6
Epor
Erap1
Esam
F11r
F2r
F2rl3
Fas
Fgfr1
Fgfr3
Fgfrl1
Flt1
Flt4
Fxyd6
Fzd1
Fzd2
Fzd3
Fzd4
Fzd5
Fzd6
Fzd8
Fzd9
Gfra2
Ghr
Gp1ba
Gp9
Gpc4
Gpr182
Hfe
Hmmr
Ifitm1
Ifnar1
Ifnar2
Ifngr1
Ifngr2
Igf1r
Igf2r
Il10rb
Il12rb2
Il15ra
Il17ra
Il17rc
Il1rap
Il1rl2
Il21r
Il27ra
Il2rg
Il3ra
Il6st
Insr
Itga1
Itga2b
Itga4
Itga5
Itga6
Itga9
Itgam
Itgav
Itgb1
Itgb2
Itgb3
Itgb4
Itgb5
Jmjd6
Kcnd1
Kcnn4
Kdr
Kidins220
Kit
Kremen1
Lamp1
Ldlr
Lifr
Lmbr1l
Lpar1
Lpar2
Lpar4
Lrp11
Lrp4
Lrp5
Lrp6
Lrp8
Lsr
Ltbr
Ly96
Lyve1
Maged1
Mcam
Met
Mgrn1
Mpl
Mylk
Ncstn
Neo1
Notch1
Notch2
Notch3
Notch4
Npr1
Npr3
Nptn
Nrp1
Nrxn3
Ocln
Ogfr
Orai2
P2ry14
Pdgfra
Pecam1
Pgrmc1
Plaur
Pld2
Plgrkt
Plxna1
Plxna2
Plxna3
Plxna4
Plxnb1
Plxnb2
Plxnc1
Plxnd1
Procr
Ptch1
Ptpra
Ptprb
Ptprf
Ptprg
Ptprm
Ptprs
Ptpru
Pvr
Ramp1
Ramp2
Ret
Robo1
Robo4
Rpsa
Ryk
S1pr1
S1pr3
S1pr4
Scarb1
Scarf1
Sdc1
Sdc3
Sdc4
Selp
Sirpa
Slc18a2
Slc37a1
Slc40a1
Smo
Sort1
Tbxa2r
Tek
Tfr2
Tfrc
Tgfbr1
Tgfbr2
Tgfbr3
Thbd
Tie1
Tlr2
Tmem222
Tmem67
Tnfrsf10b
Tnfrsf11a
Tnfrsf12a
Tnfrsf13b
Tnfrsf1a
Tnfrsf1b
Tnfrsf21
Tnfrsf25
Traf2
Traf3
Tyrobp
Unc5b
Vangl1
Vipr1
Vipr2
Vldlr
Znrf3

### Sheet: F. In Vitro HSC Receptors
All receptors expressed by cells classified as “HSC” type generated following AGM-EC co-culture of V+61+E+ cells
Receptors
Abca1
Ackr3
Acvr1
Acvrl1
Adcy7
Adipor1
Adipor2
Adrb2
Amfr
Aplp2
Atp6ap2
Atrn
Axl
Bambi
Bcam
Bmpr2
C3ar1
Calcrl
Canx
Cav1
Ccrl2
Cd109
Cd151
Cd247
Cd27
Cd28
Cd40
Cd44
Cd47
Cd53
Cd63
Cd74
Cd81
Cd82
Cd9
Cd93
Cdh5
Celsr1
Csf2ra
Csf2rb
Csf3r
Cxcr3
Dysf
Eda2r
Ednrb
Eng
Epha2
Ephb1
Ephb2
Ephb4
Erap1
Esam
F11r
F2r
F2rl3
Fas
Fgfr1
Flt1
Flt3
Fxyd6
Fzd4
Fzd6
Fzd9
Gp9
Gpihbp1
Gpr182
Hfe
Hmmr
Ifitm1
Ifnar1
Ifnar2
Ifngr1
Ifngr2
Igf1r
Igf2r
Il10ra
Il10rb
Il13ra2
Il15ra
Il17ra
Il21r
Il2rg
Il3ra
Il6st
Insr
Itga2b
Itga3
Itga4
Itga5
Itga6
Itgav
Itgb1
Itgb2
Itgb3
Itgb4
Itgb7
Jmjd6
Kcnn4
Kdr
Kidins220
Kit
Kremen1
Lamp1
Ldlr
Lgr4
Lifr
Lmbr1l
Lrp5
Lrp6
Lrp8
Ltbr
Ly96
Maged1
Mcam
Mgrn1
Mpl
Mylk
Ncstn
Neo1
Notch1
Notch2
Npr1
Nptn
Nrp1
Nrp2
Ogfr
Orai2
Pecam1
Pgrmc1
Plaur
Pld2
Plgrkt
Plxna1
Plxna2
Plxnc1
Plxnd1
Procr
Ptch1
Ptpra
Ptprb
Ptprm
Ptprs
Ptprz1
Pvr
Ramp1
Ramp2
Robo4
Rpsa
Ryk
S1pr1
S1pr4
Scarb1
Scarf1
Sdc1
Sdc3
Selp
Sirpa
Slc40a1
Smo
Sort1
Sstr2
Tbxa2r
Tek
Tfrc
Tgfbr1
Tgfbr2
Tgfbr3
Thbd
Tie1
Tlr4
Tmem222
Tmem67
Tnfrsf10b
Tnfrsf12a
Tnfrsf13b
Tnfrsf13c
Tnfrsf18
Tnfrsf1a
Tnfrsf1b
Tnfrsf21
Tnfrsf9
Traf2
Tyrobp
Vipr1
Vldlr
